# A phylogenomic and metagenomic meta-analysis of bacterial diversity in the phyllosphere lifts a veil on Hyphomicrobiales dark matter

**DOI:** 10.1101/2025.08.19.671110

**Authors:** Jean-Baptiste Leducq, Louis-Philippe St-Amand, David Ross, Steven W. Kembel

## Abstract

The phyllosphere, or above-ground part of plants, hosts diverse bacterial communities that play critical ecological roles and provide beneficial functions for the plant. The Hyphomicrobiales (Alphaproteobacteria) are a highly diverse and ecologically important clade known to be key members of the plant microbiome, in particular in association with plant roots, but their diversity remain largely uncharacterized in the phyllosphere. Using a meta-analysis combining metabarcoding, metagenomics and phylogenomics, we explored the worldwide diversity of leaf-associated Hyphomicrobiales. We confirmed *Methylobacterium* was ubiquitous in the phyllosphere and revealed the dominance of two under-characterized Hyphomicrobiales taxa: *Lichenibacterium*, a lichen-associated genus previously identified as “1174-901-12” in taxonomic databases, and RH-AL1, an undescribed lineage of bacteria related to Beijerinckiaceae, previously isolated from coal slag. Despite their abundance in the phyllosphere, *Lichenibacterium* and RH_AL1 could not be properly detected by 16S rRNA gene barcoding, due in part to limitations of taxonomic resolution of the 16S rRNA gene and of representativeness in existing taxonomic databases, underlining limitations of this approach for their accurate identification in the phyllosphere. As for *Methylobacterium,* a significant proportion of *Lichenibacterium* and RH-AL1 were also detected in association with lichens and in environments with harsh conditions like exposed surfaces, air and snow, suggesting airborne or waterborne dispersal and high resilience in harsh environments. Overall, our study stresses the need to move toward metagenomics and culturomics to increase the representativeness of leaf-associated bacterial taxa in reference databases, and to improve our understanding of the evolutionary and functional mechanisms underpinning bacteria adaptations to living on plants.

**Graphical abstract:** 

**Highlights:**

- Global meta-analysis reveals core Hyphomicrobiales in the phyllosphere
- *Lichenibacterium* and *Methylobacterium* dominate the phyllosphere and exposed surfaces
- Novel phyllosphere clades RH-AL1 and JAJXWB01 were identified by phylogenomics
- 16S rRNA gene limits taxonomic resolution in the phyllosphere; metagenomics refines taxonomy
