## Supplementary material for "A phylogenomic and metagenomic meta-analysis of bacterial diversity in the phyllosphere lifts a veil on Hyphomicrobiales dark matter": Dataset 1

### Sheet: ComparisonTaxo (2)
Comparison of taxonomic classifications of type strains from plant-associated Hyphomicrobiales (syn. Rhizobiales) taxa in following databases: LSPN, NCBI, GTDB, and taxonomic assignment with SILVA (versions 138.1 and 138.2)
			Family			Genus		Assignment of type species with SILVA (16S rRNA)
Type species (LPSN)	Type Strain	16S rRNA accession (NCBI)	LPSN	NCBI	GTDB	LPSN and NCBI	GTDB	Family (138.1 and 138.2)	Genus (SILVA 138.1)	Genus (SILVA 138.2)
Phreatobacter oligotrophus	PI_21	HE616165	Phreatobacteraceae †			Phreatobacter †		Incertae_Sedis	Phreatobacter
Rhabdaerophilum calidifontis	SYSU_G02060	MN561030	Rhabdaerophilaceae		Beijerinckiaceae	Rhabdaerophilum		Incertae_Sedis
Alsobacter metallidurans	SK200a-9	AB231946	Alsobaceraceae			Alsobacter		Incertae_Sedis	Alsobacter
Bosea thiooxidans	DSM_9653	AJ250796	Boseaceae			Bosea		Beijerinckiaceae	Bosea
undescribed	RH_AL1	LR590083.2	N/A	N/A		N/A	RH_AL1		N/A	Methylocella
undescribed	uncultured	JAJXWB010000001.1	N/A	N/A		N/A	JAJXWB01		Methylocella	Methylocystis
Methylorosula polaris	V-022	EU586035	Beijerinckiaceae**	Beijerinckiaceae		Methylorosula*	N/A			Methylorosula
Methylocella palustris	K	Y17144				Methylocella	N/A			Methylocella
Beijerinckia indica	ATCC_9039	M59060				Beijerinckia			Beijerinckia
Methylocapsa acidiphila	B_2	AJ278726				Methylocapsa			Methylocapsa
Methyloferula stellata	DSM_22108	FR686343				Methyloferula			Methyloferula
Methylovirgula ligni	DSM_19998	FM252034				Methylovirgula			Methylovirgula
Pseudochelatococcus lubricantis	MPA_1113	KJ886939		Chelatococcaceae		Pseudochelatococcus			Qingshengfania	Pseudochelatococcus
Camelimonas lactis	CCM_7696	MT760168	Chelatococcaceae**			Camelimonas			Camelimonas
Chelatococcus asaccharovorans	TE2	AJ294349				Chelatococcus			Chelatococcus
Lichenibacterium ramalinae	RmlP001	MG996730	Lichenibacteriaceae**	Lichenihabitantaceae		Lichenibacterium	Lichenihabitans**		1174-901-12	Lichenibacterium
Lichenifustis flavocetrariae	BP6-180914	OP023140	Lichenihabitantaceae**			Lichenihabitans
Lichenihabitans psoromatis	PAMC_29148	MK344722				Lichenifustis			N/A
Psychroglaciecola arctica	M6-76	KC511070	Methylobacteriaceae			Psychroglaciecola*	N/A		Psychroglaciecola
Methylorubrum extorquens	IAM_12631	AB175632				Methylorubrum**	Methylobacterium		Methylobacterium-Methylorubrum	Methylorubrum
Methylobacterium organophilum	ATCC_27886	AB175638				Methylobacterium**				Methylobacterium
Enterovirga rhinocerotis	YIM_100770	KC992737				Enterovirga			N/A	Enterovirga
Microvirga subterranea	FaiI4	AY078053				Microvirga			Microvirga
Hohaiivirga grylli	WL0021	PP504832				Hohaiivirga	N/A		N/A	N/A
Salinarimonas rosea	YIM_YD3	EU878006	Salinarimonadaceae			Salinarimonas			Salinarimonas
Saliniramus fredricksonii	HL-109	KR560061				Saliniramus*
Rhodoblastus acidophilus	DSM_137	FR733696	Roseiarcaceae***	Rhodoblastaceae		Rhodoblastus			Rhodoblastus
Roseiarcus fermentans	Pf56	KJ406703		Roseiarcaceae		Roseiarcus			Roseiarcus
Terripilifer ovatus	H3SJ34-1	OQ543116				Terripilifer*	N/A		N/A	N/A
Methylocystis parva	OBBP	Y18945	Methylocystaceae***	Methylocystaceae		Methylocystis			Methylocystis
Methylosinus trichosporium	OB3b	Y18947				Methylosinus			Methylosinus
Albibacter methylovorans	CC-SBABM117	FJ594057		Methylopilaceae †		Albibacter †	N/A	Methylopilaceae	Albibacter
Chenggangzhangella methanolivorans	CHL1	KF726142				Chenggangzhangella †	N/A		N/A	Chenggangzhangella
Hansschlegelia plantiphila	VKM_B-2347	MT760665			Methylopilaceae	Hansschlegelia †			Hansschlegelia
Methylopila capsulata	IM1	AF004844				Methylopila †			N/A	Methylopila
In bold: taxa and classification considered in our study for phylogenomic analysis
Following taxa and classifications were not considered in phylogenomic analysis for the following reasons:
* No genome was available at the time of the analysis (Methylorosula, Psychroglaciecola, Saliniramus, Terripilifer)
** Methylorubrum was merged with Methylobacterium according to GTDB and Alleman et al. (2025); Lichenihabitans, Lichenifustis and Lichenibacterium were keeped in separate genera and classified in Lichenihabitantaceae, according to LSPN
***According to diCenzo et al. (2024), Methylocystaceae and Roseiarcaceae as defined by LSPN are polyphyletic; Pseudochelatococcus is part of Chelatococcaceae
† According to diCenzo et al. (2024), and considering Rhabdaerophilaceae as the outgroup, Methylopilaceae and Phreatobacteraceae are outside the phylogenetic range of our study
