## Supplementary material for "A phylogenomic and metagenomic meta-analysis of bacterial diversity in the phyllosphere lifts a veil on Hyphomicrobiales dark matter": Dataset 2

### Sheet: Dataset0
Name	DataType	Accession number	Source	NCBI Description	Environmental Source	Duplicates	OrderTree	GenusInTree	Name_in_tree
PAMC29356	16S_rRNA	MW507603.1	Isolate	Lichenibacterium sp. strain PAMC 29356 16S ribosomal RNA gene, partial sequence	Lichen	1	1	Lichenibacterium	Lichenibacterium sp. strain PAMC 29356 (MW507603.1)
PAMC29361	16S_rRNA	MW507605.1	Isolate	Lichenibacterium sp. strain PAMC 29361 16S ribosomal RNA gene, partial sequence	Lichen	1	2	Lichenibacterium	Lichenibacterium sp. strain PAMC 29361 (MW507605.1)
PAMC29357	16S_rRNA	MW507604.1	Isolate	Lichenibacterium sp. strain PAMC 29357 16S ribosomal RNA gene, partial sequence	Lichen	1	3	Lichenibacterium	Lichenibacterium sp. strain PAMC 29357 (MW507604.1)
KIGAM230	16S_rRNA	MN416236.1	Isolate	Beijerinckia sp. strain KIGAM230 16S ribosomal RNA gene, partial sequence	clay	2	4	Lichenibacterium	Beijerinckia sp. strain KIGAM230 (MN416236.1)
M016010	Silva_19	KP185149.1	Isolate	Beijerinckia sp. M016010 16S ribosomal RNA gene, partial sequence	wetland	1	5	Lichenibacterium	Beijerinckia sp. M016010 (KP185149.1)
KIGAM193	16S_rRNA	MN416234.1	Isolate	Roseiarcus sp. strain KIGAM193 16S ribosomal RNA gene, partial sequence	Soil	1	6	Lichenibacterium	Roseiarcus sp. strain KIGAM193 (MN416234.1)
Lichenibacterium_dinghuense_6Y81	Genomic (RefSeq)	GCA_021730615.1	Isolate	Lichenibacterium dinghuense 6Y81 complete genome	Soil	1	7	Lichenibacterium	Lichenibacterium dinghuense 6Y81 reference genome (ASM2173061v1)
clone_MTWL201309-6	Silva_13	KX509553.1	Uncultured	Uncultured bacterium clone MTWL201309-6 16S ribosomal RNA gene, partial sequence	Rain	1	8	Lichenibacterium	Uncultured bacterium clone MTWL201309-6 (KX509553.1)
clone_HF119	Silva_7	KF037267.1	Uncultured	Uncultured bacterium clone HF119 16S ribosomal RNA gene, partial sequence	Soil	1	9	Lichenibacterium	Uncultured bacterium clone HF119 (KF037267.1)
clone_1-5E	Silva_9	EU289441.1	Uncultured	Uncultured bacterium clone 1-5E 16S ribosomal RNA gene, partial sequence	Plant	1	10	Lichenibacterium	Uncultured bacterium clone 1-5E (EU289441.1)
Lichenibacterium_minor_RmlP026	Genomic (RefSeq)	GCA_004137685.1	Isolate	Lichenibacterium minor RmlP026 complete genome	Lichen	1	11	Lichenibacterium	Lichenibacterium minor RmlP026 reference genome (ASM413768v1)
Pao05	16S_rRNA	KJ016001.1	Isolate	Rhizobiales sp. Pao05 16S ribosomal RNA gene, partial sequence	Lichen	1	12	Lichenibacterium	Rhizobiales sp. Pao05 (KJ016001.1)
clone_FD01A08	Silva_23	FM873281.1	Uncultured	Uncultured bacterium partial 16S rRNA gene, clone FD01A08	dust	1	13	Lichenibacterium	Uncultured bacterium clone FD01A08 (FM873281.1)
clone_MTWL201309-56	Silva_21	KX509601.1	Uncultured	Uncultured bacterium clone MTWL201309-56 16S ribosomal RNA gene, partial sequence	Rain	1	14	Lichenibacterium	Uncultured bacterium clone MTWL201309-56 (KX509601.1)
clone_FD04E06	Silva_8	FM873493.1	Uncultured	Uncultured bacterium partial 16S rRNA gene, clone FD04E06	dust	1	15	Lichenibacterium	Uncultured bacterium clone FD04E06 (FM873493.1)
KCTC_72076	Silva_1	NR_169335.1	Isolate	Lichenibacterium ramalinae strain KCTC 72076 16S ribosomal RNA, partial sequence	Lichen	1	16	Lichenibacterium	Lichenibacterium ramalinae strain KCTC 72076 (NR_169335.1)
Lichenibacterium_ramalinae_RmlP001	Genomic (RefSeq)	GCA_004137085.1	Isolate	Lichenibacterium ramalinae RmlP001 complete genome	Lichen	1	17	Lichenibacterium	Lichenibacterium ramalinae RmlP001 reference genome (ASM413708v1)
clone_FB03C10	Silva_17	FM872817.1	Uncultured	Uncultured bacterium partial 16S rRNA gene, clone FB03C10	dust	1	18	Lichenibacterium	Uncultured bacterium clone FB03C10 (FM872817.1)
clone_SH201205-11	Silva_12	KX508279.1	Uncultured	Uncultured bacterium clone SH201205-11 16S ribosomal RNA gene, partial sequence	Rain	1	19	Lichenibacterium	Uncultured bacterium clone SH201205-11 (KX508279.1)
clone_FD02D06	Silva_5	FM873365.1	Uncultured	Uncultured bacterium partial 16S rRNA gene, clone FD02D06	dust	1	20	Lichenibacterium	Uncultured bacterium clone FD02D06 (FM873365.1)
clone_gls198	Silva_6	KC286755.1	Uncultured	Uncultured bacterium clone gls198 16S ribosomal RNA gene, partial sequence	Snow	1	21	N/A	Uncultured bacterium clone gls198 (KC286755.1)
clone_MWM2-53	Silva_4	HQ674796.1	Uncultured	Uncultured Bradyrhizobium sp. clone MWM2-53 16S ribosomal RNA gene, partial sequence	rock	1	22	N/A	Uncultured Bradyrhizobium sp. clone MWM2-53 (HQ674796.1)
Lor46	16S_rRNA	KJ016207.1	Isolate	Beijerinckia sp. Lor46 16S ribosomal RNA gene, partial sequence	Lichen	1	23	Lichenifustis	Beijerinckia sp. Lor46 (KJ016207.1)
clone_bacnit2	Silva_16	EU861875.1	Uncultured	Uncultured soil bacterium clone bacnit2 16S ribosomal RNA gene, partial sequence	Soil	1	24	Lichenifustis	Uncultured bacterium clone bacnit2 (EU861875.1)
clone_FB01B12	Silva_3	FM872736.1	Uncultured	Uncultured bacterium partial 16S rRNA gene, clone FB01B12	dust	1	25	Lichenifustis	Uncultured bacterium clone FB01B12 (FM872736.1)
Lichenifustis_flavocetrariae_BP6-180914	Genomic (RefSeq)	GCA_026130545.1	Isolate	Lichenifustis flavocetrariae BP6-180914 complete genome	Lichen	1	26	Lichenifustis	Lichenifustis flavocetrariae BP6-180914 reference genome (ASM2613054v1)
SC-11	Silva_14	KF241153.1	Isolate	Rhizobium sp. SC-11 16S ribosomal RNA gene, partial sequence	Plant	2	27	Lichenifustis	Rhizobium sp. SC-11 (KF241153.1)
clone_187-6	Silva_24	KC137130.1	Uncultured	Uncultured bacterium clone 187-6 16S ribosomal RNA gene, partial sequence	ant	1	28	Lichenifustis	Uncultured bacterium clone 187-6 (KC137130.1)
clone_187-19	Silva_18	KC137125.1	Uncultured	Uncultured bacterium clone 187-19 16S ribosomal RNA gene, partial sequence	ant	1	29	Lichenifustis	Uncultured bacterium clone 187-19 (KC137125.1)
Uapishka_5	Genomic	GCA_033947565.1	Isolate	Lichenihabitans sp. Uapishka_5 complete genome	Snow	1	30	Lichenifustis	Lichenihabitans sp. Uapishka_5 complete genome (ASM3394756v1)
isolate_1112855455161	Silva_11	HQ118237.1	Isolate	Uncultured bacterium isolate 1112855455161 16S ribosomal RNA gene, partial sequence	Soil	1	31	Lichenifustis	Uncultured bacterium 1112855455161 (HQ118237.1)
Ume16	16S_rRNA	KJ016105.1	Isolate	Rhizobiales sp. Ume16 16S ribosomal RNA gene, partial sequence	Lichen	1	32	Lichenifustis	Rhizobiales sp. Ume16 (KJ016105.1)
clone_1-1H	Silva_10	EU289421.1	Uncultured	Uncultured bacterium clone 1-1H 16S ribosomal RNA gene, partial sequence	Plant	1	33	Lichenifustis	Uncultured bacterium clone 1-1H (EU289421.1)
clone_F51_Pitesti	Silva_20	DQ378213.1	Uncultured	Uncultured soil bacterium clone F51_Pitesti 16S ribosomal RNA gene, complete sequence	Soil	1	34	Lichenifustis	Uncultured bacterium clone F51_Pitesti (DQ378213.1)
Pao26	Silva_2	KJ016022.1	Isolate	Rhizobiales sp. Pao26 16S ribosomal RNA gene, partial sequence	Lichen	1	35	Lichenifustis	Rhizobiales sp. Pao26 (KJ016022.1)
8433D	16S_rRNA	KM924548.1	Isolate	Rhizobiales bacterium 8433D 16S ribosomal RNA gene, partial sequence	Lichen	2	36	Lichenifustis	Rhizobiales bacterium 8433D (KM924548.1)
KVD-unk-09	Silva_22	DQ490356.1	Isolate	Rhizobiales bacterium KVD-unk-09 16S ribosomal RNA gene, partial sequence	Soil	2	37	Lichenifustis	Rhizobiales KVD-unk-09 (DQ490356.1)
KVD-1959-05	Silva_15	DQ490355.1	Isolate	Rhizobiales bacterium KVD-1959-05 16S ribosomal RNA gene, partial sequence	Soil	2	38	Lichenifustis	Rhizobiales KVD-1959-05 (DQ490355.1)
PAMC29288	16S_rRNA	MW507609.1	Isolate	Lichenihabitans psoromatis strain PAMC 29288 16S ribosomal RNA gene, partial sequence	Lichen	1	39	Lichenihabitans	Lichenihabitans psoromatis strain PAMC 29288 (MW507609.1)
PAMC29287	16S_rRNA	MW507608.1	Isolate	Lichenihabitans psoromatis strain PAMC 29287 16S ribosomal RNA gene, partial sequence	Lichen	1	40	Lichenihabitans	Lichenihabitans psoromatis strain PAMC 29287 (MW507608.1)
PAMC29309	16S_rRNA	MW507612.1	Isolate	Lichenihabitans psoromatis strain PAMC 29309 16S ribosomal RNA gene, partial sequence	Lichen	1	41	Lichenihabitans	Lichenihabitans psoromatis strain PAMC 29309 (MW507612.1)
PAMC29255	16S_rRNA	MW507607.1	Isolate	Lichenihabitans psoromatis strain PAMC 29255 16S ribosomal RNA gene, partial sequence	Lichen	1	42	Lichenihabitans	Lichenihabitans psoromatis strain PAMC 29255 (MW507607.1)
PAMC26571	16S_rRNA	KJ606802.1	Isolate	Methyloferula sp. PAMC 26571 16S ribosomal RNA gene, partial sequence	Lichen	1	43	Lichenihabitans	Methyloferula sp. PAMC 26571 (KJ606802.1)
PAMC29308	16S_rRNA	MW507611.1	Isolate	Lichenihabitans psoromatis strain PAMC 29308 16S ribosomal RNA gene, partial sequence	Lichen	1	44	Lichenihabitans	Lichenihabitans psoromatis strain PAMC 29308 (MW507611.1)
PAMC29289	16S_rRNA	MW507610.1	Isolate	Lichenihabitans psoromatis strain PAMC 29289 16S ribosomal RNA gene, partial sequence	Lichen	1	45	Lichenihabitans	Lichenihabitans psoromatis strain PAMC 29289 (MW507610.1)
Lichenihabitans_psoromatis_PAMC29128	Genomic (RefSeq)	GCA_004327155.1	Isolate	Lichenihabitans psoromatis PAMC29128 complete genome	Lichen	1	46	Lichenihabitans	Lichenihabitans psoromatis PAMC29128 reference genome (ASM432715v1)
PAMC28606	Genomic	GCA_020616535.1	Isolate	Lichenihabitans sp. PAMC28606 complete genome	Soil	1	47	Lichenihabitans	Lichenihabitans sp. PAMC28606 complete genome (ASM2061653v1)
Lichenihabitans_psoromatis_PAMC29148	Genomic	GCA_004323635.1	Isolate	Lichenihabitans psoromatis PAMC29148 complete genome	Lichen	1	48	Lichenihabitans	Lichenihabitans psoromatis PAMC29148 complete genome (ASM432363v1)
Roseiarcus_fermantans_DSM24875	Genomic (RefSeq)	GCA_003315135.1	Isolate	Roseiarcus fermentans DSM 24875 complete genome	Soil	1	49	Roseiarcus	Roseiarcus fermentans DSM 24875 reference genome (ASM331513v1)
Ellin340	16S_rRNA	AF498722.1	Isolate	Bacterium Ellin340 16S ribosomal RNA gene, partial sequence	Soil	1	50	Roseiarcus	Bacterium Ellin340 (AF498722.1)
