## Supplementary material for "A phylogenomic and metagenomic meta-analysis of bacterial diversity in the phyllosphere lifts a veil on Hyphomicrobiales dark matter": Dataset 3

### Sheet: Dataset1
This file combines files data4.txt and Stat-genomes.txt - information needs to be updated for 22 leaf-associated MAGs (in bold) upon their publication (bioproject PRJEB93989)
Short	short assembly code name in this study
Family	family currated according to phylogenomics (may be different from the original publication)
Species	genus and species currated according to phylogenomics (may be different from the original publication)
Isolate	isolate/bin name (NB: names for 22 leaf-associated MAG might differ from those provided in NCBI; refer to accession numbers; in BOLD)
NCBI accession number	NCBI accession number (NB: provisional sample accessions are provided for 22 leaf-associated MAG; in BOLD)
Genome_File	Genome/MAG file name
RAST_file	RAST annotation file name
Type	Genomics or Metagenomics
Source	Isolation source - mostly provided here for MAGs
size	Genome/MAG size (Genome/MAG file)
contigs	Number of contigs (Genome/MAG file)
N50	N50 (Genome/MAG file)
GC	GC content (Genome/MAG file)
peg	number of protein-encoding genes (RAST annotation file)
rna	number of rna genes (RAST annotation file)
repeat	number of repeats (RAST annotation file)
other	number of other annotations (RAST annotation file)
unique	number of unique annotations (RAST annotation file)
hypothetical	number of hypothetical proteins (RAST annotation file)
rpoB	could the rpoB gene sequence be retrieved for this assembly?
16S rRNA	could the 16S rRNA gene sequence be retrieved for this assembly?
Short	Family	Species	Isolate	NCBI accession number	Genome_File	RAST_file	Type	Source	size	contigs	N50	GC	peg	rna	repeat	other	unique	hypothetical	rpoB	16S rRNA
seq1	Roseiarcaceae	Roseiarcus_fermantans	DSM 24875	GCA_003315135.1	GCA_003315135.1_ASM331513v1_genomic.fna	6666666.1391979.txt	Genomics	Peat	6792213	91	145054	0.682448412570441	7012	48	0	0	2362	3701	yes	yes			97
seq2	Lichenihabitantaceae	Lichenibacterium_ramalinae	RmlP001	GCA_004137085.1	GCA_004137085.1_ASM413708v1_genomic.fna	6666666.1391980.txt	Genomics	Lichen	5801291	76	216247	0.708154434661231	5733	59	0	0	2176	2670	yes	yes
seq3	Lichenihabitantaceae	Lichenibacterium_minor	RmlP026	GCA_004137685.1	GCA_004137685.1_ASM413768v1_genomic.fna	6666666.1391981.txt	Genomics	Lichen	5916175	199	127675	0.705208855383757	6157	58	0	0	2152	3128	yes	yes
seq4	Lichenihabitantaceae	Lichenihabitans_psoromatis	PAMC 29148	GCA_004323635.1	GCA_004323635.1_ASM432363v1_genomic.fna	6666666.1391982.txt	Genomics	Lichen	4836481	3	4645778	0.630736686446199	4866	59	60	0	2103	2018	yes	yes
seq5	Lichenihabitantaceae	Lichenihabitans_psoromatis	PAMC 29128	GCA_004327155.1	GCA_004327155.1_ASM432715v1_genomic.fna	6666666.1391983.txt	Genomics	Lichen	4671983	53	249924	0.629876269781925	4671	49	0	0	2058	1949	yes	yes
seq6	Lichenihabitantaceae	Lichenibacterium_dinghuense	6Y81	GCA_021730615.1	GCA_021730615.1_ASM2173061v1_genomic.fna	6666666.1391984.txt	Genomics	Soil	6106602	5	5860510	0.712114691607542	6325	69	216	0	2122	3287	yes	yes
seq7	Lichenihabitantaceae	Lichenihabitans_sp	PAMC28606	GCA_020616535.1	GCA_020616535.1_ASM2061653v1_genomic.fna	6666666.1391985.txt	Genomics	Soil	4231322	1	4231322	0.631522252383534	4144	58	22	0	1992	1618	yes	yes
seq8	Lichenihabitantaceae	Lichenifustis_flavocetrariae	BP6-180914	GCA_026130545.1	GCA_026130545.1_ASM2613054v1_genomic.fna	6666666.1391986.txt	Genomics	Lichen	7523782	181	180878	0.636526365403219	8063	48	0	0	2411	4078	yes	yes
seq9	Lichenihabitantaceae	Lichenifustis_sp	Uapishka_5	GCA_033947565.1	GCA_033947565.1_ASM3394756v1_genomic.fna	6666666.1391987.txt	Genomics	Snow	4779716	235	47720	0.66933660494588	4878	48	0	0	1991	2206	yes	yes
seq10	Lichenihabitantaceae	Lichenibacterium_sp	SMAG_U5832	GCA_036276175.1	GCA_036276175.1_ASM3627617v1_genomic.fna	6666666.1391988.txt	Metagenomics	Soil	4781876	173	51156	0.679236140794952	4853	39	0	0	2069	1978	yes	-
seq11	Lichenihabitantaceae	Lichenibacterium_sp	GL61	GCA_043758995.1	GCA_043758995.1_ASM4375899v1_genomic.fna	6666666.1391989.txt	Metagenomics	Sediment	4463787	661	7856	0.664988047144723	5167	36	0	0	1846	2564	-	-
seq12	Lichenihabitantaceae	Lichenibacterium_sp	private_X16_metawrap_bin.2	GCA_964236485.1	GCA_964236485.1_private_X16_metawrap_bin.2_genomic.fna	6666666.1391990.txt	Metagenomics	Lichen	3569941	544	8208	0.66481381988344	4043	32	0	0	1701	1780	-	-
seq13	Lichenihabitantaceae	Lichenibacterium_sp	private_T1889_metawrap_bin.7	GCA_964242265.1	GCA_964242265.1_private_T1889_metawrap_bin.7_genomic.fna	6666666.1391991.txt	Metagenomics	Lichen	3319295	827	4235	0.703597426544334	3954	23	0	0	1601	1751	-	-
seq14	Lichenihabitantaceae	Lichenibacterium_sp	public_SRR11456913_metawrap_bin.13	GCA_964242785.1	GCA_964242785.1_public_SRR11456913_metawrap_bin.13_genomic.fna	6666666.1391992.txt	Metagenomics	Lichen	4886668	179	41891	0.712761293644793	5106	38	0	0	1929	2454	-	-
seq15	Lichenihabitantaceae	Lichenihabitans_sp	private_GTX0158_metawrap_bin.6	GCA_964243035.1	GCA_964243035.1_private_GTX0158_metawrap_bin.6_genomic.fna	6666666.1391994.txt	Metagenomics	Lichen	4535280	286	23550	0.724294800823964	4614	37	0	0	1954	2007	-	-
seq16	Lichenihabitantaceae	Lichenihabitans_sp	private_GTX0163_metawrap_bin.18	GCA_964243125.1	GCA_964243125.1_private_GTX0163_metawrap_bin.18_genomic.fna	6666666.1391995.txt	Metagenomics	Lichen	3642260	311	18238	0.701609260929967	3818	34	0	0	1744	1590	-	-
seq17	Lichenihabitantaceae	Lichenibacterium_sp	private_GTX0163_metawrap_bin.14	GCA_964243135.1	GCA_964243135.1_private_GTX0163_metawrap_bin.14_genomic.fna	6666666.1391996.txt	Metagenomics	Lichen	3577379	649	6513	0.71422312279759	4159	27	0	0	1655	1977	-	-
seq18	Lichenihabitantaceae	Lichenihabitans_sp	private_T1916_metawrap_bin.13	GCA_964243405.1	GCA_964243405.1_private_T1916_metawrap_bin.13_genomic.fna	6666666.1391997.txt	Metagenomics	Lichen	4942379	284	30002	0.69439959557087	5239	37	0	0	1960	2476	-	-
seq19	Lichenihabitantaceae	Lichenibacterium_sp	public_SRR11456919_metawrap_bin.3	GCA_964244255.1	GCA_964244255.1_public_SRR11456919_metawrap_bin.3_genomic.fna	6666666.1391998.txt	Metagenomics	Lichen	3876638	105	59287	0.691586470494757	3838	39	0	48	1825	1625	yes	-
seq20	Lichenihabitantaceae	Lichenihabitans_sp	public_SRR12240183_metawrap_bin.1	GCA_964245085.1	GCA_964245085.1_public_SRR12240183_metawrap_bin.1_genomic.fna	6666666.1391999.txt	Metagenomics	Lichen	3280544	270	16874	0.661707587430873	3473	33	0	0	1652	1418	-	-
seq21	Lichenihabitantaceae	Lichenibacterium_sp	private_T1916_metawrap_bin.6	GCA_964245215.1	GCA_964245215.1_private_T1916_metawrap_bin.6_genomic.fna	6666666.1392000.txt	Metagenomics	Lichen	5130386	233	36657	0.656596367055178	5183	41	0	0	2120	2296	yes	-
seq22	Lichenihabitantaceae	Lichenihabitans_sp	public_SRR11456919_metawrap_bin.13	GCA_964245915.1	GCA_964245915.1_public_SRR11456919_metawrap_bin.13_genomic.fna	6666666.1392001.txt	Metagenomics	Lichen	5694266	208	50315	0.648563945556247	5862	42	0	0	2272	2538	-	-
seq23	Lichenihabitantaceae	Lichenibacterium_sp	public_SRR14721964_metawrap_bin.1	GCA_964246815.1	GCA_964246815.1_public_SRR14721964_metawrap_bin.1_genomic.fna	6666666.1392002.txt	Metagenomics	Lichen	3836498	963	4264	0.67284950483415	4844	28	0	0	1685	2452	-	-
seq24	Lichenihabitantaceae	Lichenihabitans_sp	private_T1888_metawrap_bin.15	GCA_964247575.1	GCA_964247575.1_private_T1888_metawrap_bin.15_genomic.fna	6666666.1392003.txt	Metagenomics	Lichen	3567018	329	12936	0.685002427608599	3821	24	0	0	1643	1629	-	-
seq25	Lichenihabitantaceae	Lichenibacterium_sp	public_SRR14722163_metawrap_bin.2	GCA_964249275.1	GCA_964249275.1_public_SRR14722163_metawrap_bin.2_genomic.fna	6666666.1392004.txt	Metagenomics	Lichen	5242144	545	14870	0.674265773068986	5854	40	0	8	2060	2868	yes	-
seq26	Lichenihabitantaceae	Lichenihabitans_sp	public_SRR11456913_metawrap_bin.5	GCA_964252065.1	GCA_964252065.1_public_SRR11456913_metawrap_bin.5_genomic.fna	6666666.1392005.txt	Metagenomics	Lichen	3783488	574	8346	0.70318497256186	4294	24	0	0	1760	1854	-	-
seq27	Lichenihabitantaceae	Lichenibacterium_sp	public_SRR14722130_metawrap_bin.2	GCA_964252585.1	GCA_964252585.1_public_SRR14722130_metawrap_bin.2_genomic.fna	6666666.1392006.txt	Metagenomics	Lichen	5632149	430	22020	0.660965578388586	6045	45	0	0	2150	2865	-	-
seq28	Methylobacteriaceae	Methylobacterium_sp	abba_bin.3.orig	SAMN50565394	abba_bin.3.orig.fa	6666666.1414565.txt	Metagenomics	Phyllosphere	4070851	715	8049	0.716253535618957	4582	30	0	0	2068	1713	-	-
seq29	Lichenihabitantaceae	Lichenibacterium_sp	abba_bin.18.orig	SAMN50565318	abba_bin.18.orig.fa	6666666.1414571.txt	Metagenomics	Phyllosphere	4806598	558	11482	0.662194097991049	5267	31	0	0	1914	2432	-	-
seq30	JAJXWB01	NA	abba_bin.24.orig	SAMN50565026	abba_bin.24.orig.fa	6666666.1414574.txt	Metagenomics	Phyllosphere	3194673	469	9678	0.625558515363618	3514	22	0	0	1742	1234	-	-
seq31	Lichenihabitantaceae	Lichenibacterium_sp	abba_bin.37.orig	SAMN50565380	abba_bin.37.orig.fa	6666666.1414578.txt	Metagenomics	Phyllosphere	4397224	548	11253	0.646077035537357	4781	28	0	0	1878	2212	-	-
seq32	Lichenihabitantaceae	Lichenifustis_sp	abba_bin.40.orig	SAMN50565326	abba_bin.40.orig.fa	6666666.1414582.txt	Metagenomics	Phyllosphere	3844366	427	12324	0.666726787595621	4100	27	0	0	1755	1744	-	-
seq33	Lichenihabitantaceae	Lichenihabitans_sp	abba_bin.42.orig	SAMN50565347	abba_bin.42.orig.fa	6666666.1414587.txt	Metagenomics	Phyllosphere	4569629	857	6310	0.697232526013835	5226	27	0	0	1920	2267	-	-
seq34	Lichenihabitantaceae	Lichenifustis_sp	coco_bin.22.orig	SAMN50565541	coco_bin.22.orig.fa	6666666.1414594.txt	Metagenomics	Phyllosphere	4036797	560	11178	0.660279655553041	4392	28	0	0	1860	1805	-	-
seq35	RH_AL1	NA	coco_bin.33.orig	SAMN50565532	coco_bin.33.orig.fa	6666666.1414598.txt	Metagenomics	Phyllosphere	3043255	481	11587	0.681913377634527	3546	33	0	0	1487	1704	-	-
seq36	Lichenihabitantaceae	Lichenifustis_sp	thoc_bin.22.orig	SAMN50565628	thoc_bin.22.orig.fa	6666666.1414601.txt	Metagenomics	Phyllosphere	3713847	340	17078	0.653740813604634	3808	27	0	0	1769	1452	-	-
seq37	Methylobacteriaceae	Methylobacterium_sp	thoc_bin.37.orig	SAMN50565665	thoc_bin.37.orig.fa	6666666.1414604.txt	Metagenomics	Phyllosphere	5436576	747	13473	0.682281160608431	6665	34	0	0	2324	3108	-	-
seq38	Methylobacteriaceae	Enterovirga_sp	thoc_bin.47.orig	SAMN50565593	thoc_bin.47.orig.fa	6666666.1414608.txt	Metagenomics	Phyllosphere	3323540	461	9466	0.704662775498895	3586	31	0	0	1727	1289	-	-
seq39	Methylobacteriaceae	Methylobacterium_sp	abba_bin.1.orig	SAMN50565336	abba_bin.1.orig.fa	6666666.1414764.txt	Metagenomics	Phyllosphere	4735536	1089	5174	0.68759625691835	6038	23	0	0	2217	2536	-	-
seq40	Lichenihabitantaceae	Lichenifustis_sp	abba_bin.11.orig	SAMN50565628	abba_bin.11.orig.fa	6666666.1414769.txt	Metagenomics	Phyllosphere	4074178	346	19940	0.653988357090481	4140	28	0	0	1863	1584	-	-
seq41	RH_AL1	NA	abba_bin.44.orig	SAMN50565532	abba_bin.44.orig.fa	6666666.1414773.txt	Metagenomics	Phyllosphere	2995522	535	8303	0.677819030883727	3510	40	0	0	1434	1742	-	-
seq42	Lichenihabitantaceae	Lichenibacterium_sp	abba_bin.66.orig	SAMN50565376	abba_bin.66.orig.fa	6666666.1414781.txt	Metagenomics	Phyllosphere	6265900	1554	4644	0.637854647736148	7957	34	0	0	1963	4825	-	-
seq43	Lichenihabitantaceae	Lichenifustis_sp	acsa_bin.4.orig	SAMN50565406	acsa_bin.4.orig.fa	6666666.1415128.txt	Metagenomics	Phyllosphere	3591248	717	5836	0.652052279874433	4212	19	0	0	1646	1903	-	-
seq44	RH_AL1	NA	acsa_bin.7.orig	SAMN50565532	acsa_bin.7.orig.fa	6666666.1415135.txt	Metagenomics	Phyllosphere	2979275	518	8343	0.680438829898854	3535	23	0	0	1454	1713	-	-
seq45	RH_AL1	NA	fagr_bin.7.orig	SAMN50565532	fagr_bin.7.orig.fa	6666666.1415141.txt	Metagenomics	Phyllosphere	2805702	426	13816	0.684611742120348	3266	25	0	0	1409	1547	-	-
seq46	Methylobacteriaceae	Methylobacterium_sp	thoc_bin.18.orig	SAMN50565394	thoc_bin.18.orig.fa	6666666.1415144.txt	Metagenomics	Phyllosphere	3961348	626	11199	0.716539909454083	4457	28	0	0	2013	1743	-	-
seq47	RH_AL1	NA	thoc_bin.20.orig	SAMN50565652	thoc_bin.20.orig.fa	6666666.1415147.txt	Metagenomics	Phyllosphere	2886432	509	7668	0.68405619071123	3378	24	0	0	1451	1581	-	-
seq48	JAJXWB01	NA	thoc_bin.53.orig	SAMN50565657	thoc_bin.53.orig.fa	6666666.1415155.txt	Metagenomics	Phyllosphere	2965544	586	6258	0.624749825561799	3388	25	0	0	1651	1203	-	-
seq49	Lichenihabitantaceae	Lichenifustis_sp	thoc_bin.9.orig	SAMN50565671	thoc_bin.9.orig.fa	6666666.1415159.txt	Metagenomics	Phyllosphere	4512106	669	9761	0.658844102334792	5068	30	0	0	1893	2301	-	-
seq50	Lichenihabitantaceae	Lichenibacterium_sp	Green_AP.bin.13	GCA_964657515.1	GCA_964657515.1_Boreal_Moss_Metagenome_Coassembled_MAG_Green_AP_13_genomic.fna	6666666.1425230.txt	Metagenomics	Moss	3942232	982	4505	0.693393831454946	4552	24	0	0	1820	2006	-	-
seq51	Methylobacteriaceae	Enterovirga_sp	public_ERR4179390_metawrap_bin.5	GCA_964241925.1	GCA_964241925.1_public_ERR4179390_metawrap_bin.5_genomic.fna	6666666.1425115.txt	Metagenomics	Lichen	3527570	528	8851	0.689490446763878	4056	36	0	0	1794	1690	-	-
seq52	Methylobacteriaceae	Enterovirga_sp	private_T1887_metawrap_bin.11	GCA_964242715.1	GCA_964242715.1_private_T1887_metawrap_bin.11_genomic.fna	6666666.1425116.txt	Metagenomics	Lichen	5029938	110	74602	0.678713495547508	5205	43	0	0	2055	2386	-	-
seq53	Methylobacteriaceae	Enterovirga_sp	public_SRR11456921_metawrap_bin.21	GCA_964244795.1	GCA_964244795.1_public_SRR11456921_metawrap_bin.21_genomic.fna	6666666.1425117.txt	Metagenomics	Lichen	4191314	394	14160	0.706379951927782	4463	34	0	0	1893	1844	-	-
seq54	Methylobacteriaceae	Enterovirga_sp	public_SRR14722230_metawrap_bin.3	GCA_964245795.1	GCA_964245795.1_public_SRR14722230_metawrap_bin.3_genomic.fna	6666666.1425118.txt	Metagenomics	Lichen	2710827	348	9633	0.705662767635207	3027	21	0	0	1442	1205	-	-
seq55	Methylobacteriaceae	Enterovirga_sp	public_SRR11456913_metawrap_bin.7	GCA_964250725.1	GCA_964250725.1_public_SRR11456913_metawrap_bin.7_genomic.fna	6666666.1425119.txt	Metagenomics	Lichen	4049068	383	14762	0.693568765923299	4424	34	0	20	1883	1778	-	-
seq56	Methylobacteriaceae	Enterovirga_sp	private_T1887_metawrap_bin.13	GCA_964251455.1	GCA_964251455.1_private_T1887_metawrap_bin.13_genomic.fna	6666666.1425120.txt	Metagenomics	Lichen	2879782	429	7852	0.675190316816568	3250	14	0	0	1568	1177	-	-
seq57	Methylobacteriaceae	Methylobacterium_sp	public_SRR11456913_metawrap_bin.15	GCA_964242245.1	GCA_964242245.1_public_SRR11456913_metawrap_bin.15_genomic.fna	6666666.1425121.txt	Metagenomics	Lichen	4425407	230	32898	0.707937175010693	4679	32	0	34	2215	1802	-	-
seq58	Methylobacteriaceae	Methylobacterium_sp	private_T1888_metawrap_bin.14	GCA_964242725.1	GCA_964242725.1_private_T1888_metawrap_bin.14_genomic.fna	6666666.1425122.txt	Metagenomics	Lichen	4719478	541	14332	0.707241711361914	5434	33	0	0	2276	2176	-	-
seq59	Methylobacteriaceae	Methylobacterium_sp	public_SRR11456914_metawrap_bin.24	GCA_964244095.1	GCA_964244095.1_public_SRR11456914_metawrap_bin.24_genomic.fna	6666666.1425123.txt	Metagenomics	Lichen	4453400	284	24980	0.710965171358175	4777	39	0	8	2219	1850	-	-
seq60	Methylobacteriaceae	Methylobacterium_sp	public_SRR14722230_metawrap_bin.1	GCA_964245765.1	GCA_964245765.1_public_SRR14722230_metawrap_bin.1_genomic.fna	6666666.1425124.txt	Metagenomics	Lichen	3278937	602	6259	0.710165004685967	3852	21	0	0	1797	1448	-	-
seq61	Methylobacteriaceae	Methylobacterium_sp	public_SRR14722169_metawrap_bin.2	GCA_964249385.1	GCA_964249385.1_public_SRR14722169_metawrap_bin.2_genomic.fna	6666666.1425125.txt	Metagenomics	Lichen	3017433	744	4339	0.699162339234181	3778	25	0	0	1714	1462	-	-
seq62	Methylobacteriaceae	Methylobacterium_sp	private_T1887_metawrap_bin.8	GCA_964251405.1	GCA_964251405.1_private_T1887_metawrap_bin.8_genomic.fna	6666666.1425126.txt	Metagenomics	Lichen	3584002	159	32428	0.68218541001238	3723	28	0	0	1956	1387	-	-
seq63	RH_AL1	NA	Green_K.bin.3	GCA_964657435.1	GCA_964657435.1_Boreal_Moss_Metagenome_Coassembled_MAG_Green_K_3_genomic.fna	6666666.1425229.txt	Metagenomics	Moss	2581158	1164	2310	0.640964170077822	3612	19	0	0	1322	1847	-	-
seq64	RH_AL1	NA	private_VT26_metawrap_bin.1	GCA_964235705.1	GCA_964235705.1_private_VT26_metawrap_bin.1_genomic.fna	6666666.1425128.txt	Metagenomics	Lichen	4402426	186	41940	0.692735859408901	4651	42	0	0	1808	2332	-	-
seq65	RH_AL1	NA	private_VT2_metawrap_bin.4	GCA_964235845.1	GCA_964235845.1_private_VT2_metawrap_bin.4_genomic.fna	6666666.1425129.txt	Metagenomics	Lichen	2176048	548	4301	0.669160720334615	2579	24	0	0	1187	1192	-	-
seq66	RH_AL1	NA	private_T1916_metawrap_bin.9	GCA_964243415.1	GCA_964243415.1_private_T1916_metawrap_bin.9_genomic.fna	6666666.1425130.txt	Metagenomics	Lichen	3105763	228	19925	0.65037963454196	3392	33	0	0	1537	1454	-	-
seq67	RH_AL1	NA	private_T1916_metawrap_bin.12	GCA_964243425.1	GCA_964243425.1_private_T1916_metawrap_bin.12_genomic.fna	6666666.1425131.txt	Metagenomics	Lichen	3543954	292	17610	0.672892906563441	3905	31	0	0	1726	1764	-	-
seq68	RH_AL1	NA	private_T1916_metawrap_bin.5	GCA_964243435.1	GCA_964243435.1_private_T1916_metawrap_bin.5_genomic.fna	6666666.1425132.txt	Metagenomics	Lichen	3764048	249	20713	0.699817123671314	3995	32	0	0	1736	1696	-	-
seq69	RH_AL1	NA	public_SRR11456919_metawrap_bin.7	GCA_964244275.1	GCA_964244275.1_public_SRR11456919_metawrap_bin.7_genomic.fna	6666666.1425133.txt	Metagenomics	Lichen	2011403	486	4512	0.643849817500011	2400	17	0	0	1137	1073	-	-
seq70	RH_AL1	NA	private_TS1974_metawrap_bin.3	GCA_964244495.1	GCA_964244495.1_private_TS1974_metawrap_bin.3_genomic.fna	6666666.1425134.txt	Metagenomics	Lichen	4404732	86	176370	0.690965687806083	4555	44	0	0	1818	2190	yes	-
seq71	JAJXWB01	NA	public_SRR12240177_metawrap_bin.1	GCA_964244905.1	GCA_964244905.1_public_SRR12240177_metawrap_bin.1_genomic.fna	6666666.1425135.txt	Metagenomics	Lichen	2642145	681	4012	0.66653370229998	3395	24	0	14	1361	1594	yes	-
seq72	RH_AL1	NA	public_SRR13685165_metawrap_bin.1	GCA_964245015.1	GCA_964245015.1_public_SRR13685165_metawrap_bin.1_genomic.fna	6666666.1425136.txt	Metagenomics	Lichen	4513375	482	12841	0.680355525126345	5272	42	0	0	1705	2983	-	-
seq73	RH_AL1	NA	public_SRR14722129_metawrap_bin.1	GCA_964246205.1	GCA_964246205.1_public_SRR14722129_metawrap_bin.1_genomic.fna	6666666.1425137.txt	Metagenomics	Lichen	2821068	484	7159	0.673829591536921	3348	33	0	0	1417	1621	-	-
seq74	RH_AL1	NA	public_SRR14722022_metawrap_bin.1	GCA_964246855.1	GCA_964246855.1_public_SRR14722022_metawrap_bin.1_genomic.fna	6666666.1425138.txt	Metagenomics	Lichen	3186652	553	6749	0.687971188897516	3784	41	0	0	1410	2047	-	-
seq75	Rhabdaerophilaceae	NA	public_SRR11456922_metawrap_bin.5	GCA_964247205.1	GCA_964247205.1_public_SRR11456922_metawrap_bin.5_genomic.fna	6666666.1425139.txt	Metagenomics	Lichen	3436633	683	5775	0.613505227182806	3979	33	0	0	1737	1598	-	-
seq76	RH_AL1	NA	private_T1894_metawrap_bin.9	GCA_964247745.1	GCA_964247745.1_private_T1894_metawrap_bin.9_genomic.fna	6666666.1425142.txt	Metagenomics	Lichen	3652841	162	40506	0.679684814844331	3864	37	0	0	1696	1776	-	-
seq77	RH_AL1	NA	public_SRR14722170_metawrap_bin.3	GCA_964249355.1	GCA_964249355.1_public_SRR14722170_metawrap_bin.3_genomic.fna	6666666.1425143.txt	Metagenomics	Lichen	3047177	622	5444	0.690508587603021	3636	30	0	0	1452	1762	-	-
seq78	RH_AL1	NA	public_SRR14722301_metawrap_bin.5	GCA_964250285.1	GCA_964250285.1_public_SRR14722301_metawrap_bin.5_genomic.fna	6666666.1425144.txt	Metagenomics	Lichen	2189998	510	4851	0.653304817079389	2794	23	0	0	1209	1296	-	-
seq79	RH_AL1	NA	Green_R.bin.1	GCA_964657815.1	GCA_964657815.1_Boreal_Moss_Metagenome_Coassembled_MAG_Green_R_1_genomic.fna	6666666.1425231.txt	Metagenomics	Moss	3045502	461	8258	0.680540180081927	3507	28	0	0	1546	1619	-	-
seq80	Methylobacteriaceae	Methylobacterium_sp	Green_AP.bin.3	GCA_964658355.1	GCA_964658355.1_Boreal_Moss_Metagenome_Coassembled_MAG_Green_AP_3_genomic.fna	6666666.1425232.txt	Metagenomics	Moss	4000853	677	6924	0.694272540852404	4662	26	0	0	1972	1986	-	-
seq81	RH_AL1	NA	Green_AP.bin.4	GCA_964658465.1	GCA_964658465.1_Boreal_Moss_Metagenome_Coassembled_MAG_Green_AP_4_genomic.fna	6666666.1425233.txt	Metagenomics	Moss	3225372	446	10653	0.692331690856644	3455	26	0	0	1582	1515	-	-
seq82	Methylocystaceae	Methylosinus_trichosporium	OB3b	GCA_000178815.2	GCA_000178815.2_ASM17881v2_genomic.fna	6666666.1425148.txt	Genomics	NA	4962262	3	4496051	0.65945274935211	4915	54	154	116	1910	2548	yes	yes
seq83	Methylocystaceae	Methylocystis_rosea	SV97	GCA_000372845.1	GCA_000372845.1_ASM37284v1_genomic.fna	6666666.1425149.txt	Genomics	NA	3912050	2	3546604	0.624988368656828	4329	50	78	0	1952	1941	yes	yes
seq84	Chelatococcaceae	Chelatococcus_sambhunathii	DSM 18167	GCA_001418005.1	GCA_001418005.1_ASM141800v1_genomic.fna	6666666.1425150.txt	Genomics	NA	4373820	35	426134	0.677701946583034	4310	52	0	26	2235	1432	yes	yes
seq85	Boseaceae	Bosea_vaviloviae	Vaf18	GCA_001741865.1	GCA_001741865.1_ASM174186v1_genomic.fna	6666666.1425151.txt	Genomics	NA	6713548	2	6373793	0.654117912019099	6529	54	209	0	2449	2589	yes	yes
seq86	Boseaceae	Bosea_psychrotolerans	1131	GCA_002917105.1	GCA_002917105.1_ASM291710v1_genomic.fna	6666666.1425152.txt	Genomics	NA	6392805	58	240942	0.658388852586117	6177	52	0	0	2409	2340	yes	yes
seq87	Alsobacteraceae	Alsobacter_soli	SH9	GCA_003004785.1	GCA_003004785.1_ASM300478v1_genomic.fna	6666666.1425153.txt	Genomics	NA	5190571	96	173971	0.685190351310508	5079	49	0	0	2225	2098	yes	yes
seq88	Methylocystaceae	Methylosinus_sporium	DSM 17706	GCA_003113265.1	GCA_003113265.1_ASM311326v1_genomic.fna	6666666.1425154.txt	Genomics	NA	3785845	55	96528	0.65248603680288	3808	40	0	0	1778	1770	yes	-
seq89	Boseaceae	Bosea_caraganae	RCAM 4680	GCA_003351345.1	GCA_003351345.1_ASM335134v1_genomic.fna	6666666.1425155.txt	Genomics	NA	6173500	42	429739	0.669118976269539	5916	51	0	0	2280	2456	yes	yes
seq90	Methylocystaceae	Methylocystis_hirsuta	CSC1	GCA_003722355.1	GCA_003722355.1_ASM372235v1_genomic.fna	6666666.1425156.txt	Genomics	NA	4213043	4	3776027	0.62427513794661	4663	50	155	0	2012	2130	yes	yes
seq91	Methylocystaceae	Methylocystis_heyeri	H2	GCA_004802635.2	GCA_004802635.2_ASM480263v2_genomic.fna	6666666.1425157.txt	Genomics	NA	4727788	3	4551947	0.63021607567852	4821	59	136	24	1912	2494	yes	yes
seq92	Methylobacteriaceae	Enterovirga_aerilata	DB1703	GCA_013044135.1	GCA_013044135.1_ASM1304413v1_genomic.fna	6666666.1425158.txt	Genomics	NA	4652148	10	792945	0.687752563331743	4784	48	63	106	2101	1981	yes	yes
seq93	Methylocystaceae	Methylocystis_silviterrae	FS	GCA_013350005.1	GCA_013350005.1_ASM1335000v1_genomic.fna	6666666.1425159.txt	Genomics	NA	3853673	64	231589	0.62602320333487	4283	49	0	0	1986	1855	yes	yes
seq94	Chelatococcaceae	Pseudochelatococcus_contaminans	DSM 28760	GCA_014195635.1	GCA_014195635.1_ASM1419563v1_genomic.fna	6666666.1425160.txt	Genomics	NA	4115407	46	440618	0.613278316025204	3987	51	0	10	1887	1444	yes	yes
seq95	Chelatococcaceae	Chelatococcus_caeni	DSM 103737	GCA_014196925.1	GCA_014196925.1_ASM1419692v1_genomic.fna	6666666.1425161.txt	Genomics	NA	5435358	19	680706	0.685249762422345	5376	50	0	118	2463	1907	yes	yes
seq96	Alsobacteraceae	Alsobacter_metallidurans	CGMCC 1.12214	GCA_014636935.1	GCA_014636935.1_ASM1463693v1_genomic.fna	6666666.1425162.txt	Genomics	NA	5082645	8	2245067	0.676435096142022	4829	55	34	0	2195	1887	yes	yes
seq97	Chelatococcaceae	Chelatococcus_reniformis	CGMCC 1.12919	GCA_014640075.1	GCA_014640075.1_ASM1464007v1_genomic.fna	6666666.1425163.txt	Genomics	NA	6819047	40	543453	0.67987881129571	6474	48	0	0	2290	2734	yes	yes
seq98	Chelatococcaceae	Camelimonas_fluminis	KCTC 42282	GCA_014656355.1	GCA_014656355.1_ASM1465635v1_genomic.fna	6666666.1425164.txt	Genomics	NA	5207362	190	173529	0.647456638878677	5535	51	0	234	1945	2809	yes	yes
seq99	Boseaceae	Bosea_spartocytisi	SSUT16	GCA_014764685.1	GCA_014764685.1_ASM1476468v1_genomic.fna	6666666.1425165.txt	Genomics	NA	5926429	64	303590	0.663832638507945	5853	49	0	0	2389	2151	yes	yes
seq100	Chelatococcaceae	Chelatococcus_asaccharovorans	DSM 6462	GCA_018398275.1	GCA_018398275.1_ASM1839827v1_genomic.fna	6666666.1425166.txt	Genomics	NA	7299678	7	5657126	0.639922062315625	7160	54	248	0	2338	3231	yes	yes
seq101	Chelatococcaceae	Chelatococcus_composti	DSM 101465	GCA_018398355.1	GCA_018398355.1_ASM1839835v1_genomic.fna	6666666.1425167.txt	Genomics	NA	3746798	2	3249455	0.68095664618162	3607	53	29	36	2010	1077	yes	yes
seq102	Rhodoblastaceae	Rhodoblastus_alkanivorans	PC2	GCA_022760755.1	GCA_022760755.1_ASM2276075v1_genomic.fna	6666666.1425168.txt	Genomics	NA	4345403	5	4130213	0.63696646778216	4389	52	104	0	1903	2066	yes	yes
seq103	Alsobacteraceae	Alsobacter_ponti	SYSU M60028	GCA_024294805.1	GCA_024294805.1_ASM2429480v1_genomic.fna	6666666.1425169.txt	Genomics	NA	4727519	56	172443	0.698840766160855	4405	50	0	0	2092	1672	yes	-
seq104	Methylocystaceae	Methylocystis_suflitae	NLS-7	GCA_024448135.1	GCA_024448135.1_ASM2444813v1_genomic.fna	6666666.1425170.txt	Genomics	NA	3820957	244	37735	0.624969346684613	4350	51	0	0	1970	1894	yes	yes
seq105	Boseaceae	Bosea_minatitlanensis	LMG 26207	GCA_025209975.1	GCA_025209975.1_ASM2520997v1_genomic.fna	6666666.1425171.txt	Genomics	NA	4715150	45	280966	0.685861531446508	4760	54	0	0	2150	1876	yes	yes
seq106	Methylocystaceae	Methylocystis_parvus	OBBP	GCA_027571405.1	GCA_027571405.1_ASM2757140v1_genomic.fna	6666666.1425172.txt	Genomics	NA	4529117	3	4076007	0.633558373519607	4762	53	83	282	1970	2342	yes	yes
seq107	Methylocystaceae	Methylocystis_iwaonis	SS37A-Re	GCA_027925385.1	GCA_027925385.1_ASM2792538v1_genomic.fna	6666666.1425173.txt	Genomics	NA	4483149	7	3733946	0.63156611569234	4823	58	344	0	1894	2417	yes	yes
seq108	Methylocystaceae	Methylocystis_bryophila	DSM21852	GCA_027925445.1	GCA_027925445.1_ASM2792544v1_genomic.fna	6666666.1425174.txt	Genomics	NA	4715351	2	4540773	0.631968012561525	4997	51	178	0	1872	2657	yes	yes
seq109	Chelatococcaceae	Chelatococcus_albus	SYSU G07232	GCA_030067675.1	GCA_030067675.1_ASM3006767v1_genomic.fna	6666666.1425175.txt	Genomics	NA	4018041	37	304836	0.692594987463432	3882	54	0	72	2141	1177	yes	yes
seq110	Boseaceae	Bosea_vestrisii	A18/4-2	GCA_030144325.1	GCA_030144325.1_ASM3014432v1_genomic.fna	6666666.1425176.txt	Genomics	NA	6306553	2	5934299	0.658668055275203	6384	54	49	0	2416	2557	-	yes
seq111	Boseaceae	Bosea_beijingensis	REN20	GCA_030758975.1	GCA_030758975.1_ASM3075897v1_genomic.fna	6666666.1425177.txt	Genomics	NA	5560387	1	5560387	0.66097644142801	5435	48	22	0	2229	2190	yes	yes
seq112	Boseaceae	Bosea_rubneri	ZW T0_25	GCA_032464875.1	GCA_032464875.1_ASM3246487v1_genomic.fna	6666666.1425178.txt	Genomics	NA	6187156	154	93037	0.668859812165719	6165	52	0	0	2396	2510	yes	yes
seq113	Methylocystaceae	Methylocystis_borbori	9N	GCA_036576025.1	GCA_036576025.1_ASM3657602v1_genomic.fna	6666666.1425179.txt	Genomics	NA	3342556	107	57950	0.634230211849854	3677	49	0	0	1808	1570	yes	yes
seq114	Methylobacteriaceae	Hohaiivirga_grylli	WL0021	GCA_039655745.1	GCA_039655745.1_ASM3965574v1_genomic.fna	6666666.1425180.txt	Genomics	NA	2746153	22	817445	0.482718916243924	2469	49	0	22	1535	803	yes	yes
seq115	Chelatococcaceae	Pseudochelatococcus_lubricantis	CCM 8528	GCA_042432495.1	GCA_042432495.1_ASM4243249v1_genomic.fna	6666666.1425181.txt	Genomics	NA	4674833	31	625205	0.653269125417423	4411	51	0	94	2112	1558	yes	-
seq116	Chelatococcaceae	Camelimonas_abortus	CCM 7941	GCA_042432745.1	GCA_042432745.1_ASM4243274v1_genomic.fna	6666666.1425182.txt	Genomics	NA	3393920	6	2900221	0.70526176221007	3249	72	144	0	1559	1263	yes	yes
seq117	Boseaceae	Bosea_massiliensis	CGMCC 1.16390	GCA_042655245.1	GCA_042655245.1_ASM4265524v1_genomic.fna	6666666.1425183.txt	Genomics	NA	6029549	168	123650	0.66998886297881	6227	52	0	0	2339	2815	yes	yes
seq118	Boseaceae	Bosea_eneae	NCAIM B.01391	GCA_042657265.1	GCA_042657265.1_ASM4265726v1_genomic.fna	6666666.1425184.txt	Genomics	NA	6232162	151	176200	0.66378556142799	6355	47	0	0	2436	2683	yes	yes
seq119	Chelatococcaceae	Camelimonas_lactis	CCM 7696	GCA_042685445.1	GCA_042685445.1_ASM4268544v1_genomic.fna	6666666.1425185.txt	Genomics	NA	4273165	3	3742103	0.662614478963485	4172	69	59	106	1805	1782	yes	yes
seq120	Boseaceae	Bosea_robiniae	DSM 26672	GCA_900102525.1	GCA_900102525.1_IMG-taxon_2675903146_annotated_assembly_genomic.fna	6666666.1425186.txt	Genomics	NA	5279103	21	568074	0.663413651902605	5130	51	0	0	2235	1882	yes	yes
seq121	Boseaceae	Bosea_lathyri	DSM 26656	GCA_900108245.1	GCA_900108245.1_IMG-taxon_2622736433_annotated_assembly_genomic.fna	6666666.1425187.txt	Genomics	NA	5918613	25	399699	0.648013615668293	5755	67	0	0	2338	2257	yes	yes
seq122	Boseaceae	Bosea_lupini	LMG 26383, CCUG 61248, R-45681	GCA_900109525.1	GCA_900109525.1_IMG-taxon_2634166302_annotated_assembly_genomic.fna	6666666.1425188.txt	Genomics	NA	6128076	24	569462	0.66668967551969	6097	50	0	0	2437	2351	yes	-
seq123	Boseaceae	Bosea_thiooxidans	DSM 9653	GCA_900168195.1	GCA_900168195.1_IMG-taxon_2595698224_annotated_assembly_genomic.fna	6666666.1425189.txt	Genomics	NA	5369373	34	257505	0.673843482283686	5277	49	0	0	2276	1991	yes	yes
seq124	Beijerinckiaceae	Beijerinckia_indica	ATCC 9039	GCF_000019845.1	GCF_000019845.1_ASM1984v1_genomic.fna	6666666.1425190.txt	Genomics	NA	4418616	3	4170153	0.5698295574904	4510	58	120	0	1915	2079	yes	yes
seq125	Beijerinckiaceae	Methyloferula_stellata	AR4	GCF_000385335.1	GCF_000385335.1_ASM38533v1_genomic.fna	6666666.1425191.txt	Genomics	NA	4235448	1	4235448	0.595430046597196	4216	47	23	0	1911	1947	yes	yes
seq126	Beijerinckiaceae	Methylocapsa_acidiphila	B2	GCF_000427445.1	GCF_000427445.1_ASM42744v1_genomic.fna	6666666.1425192.txt	Genomics	NA	4103433	2	3916740	0.618490760371657	4467	51	62	0	1853	2252	yes	yes
seq127	Beijerinckiaceae	Beijerinckia_mobilis	UQM 1969	GCF_000745425.1	GCF_000745425.1_ASM74542v1_genomic.fna	6666666.1425193.txt	Genomics	NA	4320537	57	193954	0.572369179698951	4547	45	0	22	1828	2383	yes	yes
seq128	Beijerinckiaceae	Methylocapsa_aurea	KYG	GCF_000746085.1	GCF_000746085.1_ASM74608v1_genomic.fna	6666666.1425194.txt	Genomics	NA	3971247	34	227045	0.613412571534487	4331	48	0	40	1911	2108	yes	yes
seq129	Beijerinckiaceae	Methylovirgula_ligni	BW863	GCF_004135935.1	GCF_004135935.1_ASM413593v1_genomic.fna	6666666.1425195.txt	Genomics	NA	3298588	1	3298588	0.623065687500227	3336	47	14	0	1688	1397	yes	yes
seq130	Beijerinckiaceae	Methylocella_tundrae	T4	GCF_038024855.1	GCF_038024855.1_MTun_genomic.fna	6666666.1425196.txt	Genomics	NA	4422208	3	3909517	0.617925932023098	4666	55	124	0	2139	1956	yes	yes
seq131	Beijerinckiaceae	Methylocapsa_polymorpha	RX1	GCF_045689225.1	GCF_045689225.1_ASM4568922v1_genomic.fna	6666666.1425197.txt	Genomics	NA	4311716	2	4020733	0.611729761422135	4821	49	67	0	1963	2428	yes	yes
seq132	JAJXWB01	NA	BP5.bin57	GCA_021781815.1	BP5-bin57.fna	6666666.1425198.txt	Metagenomics	NA	3794683	60	130508	0.645719700952648	3823	44	0	0	1911	1420	yes	yes
seq133	Methylobacteriaceae	Methylobacterium_sp_044	4-46	GCF_000019365.1	C4_Meth_sp_044_st16.fas	6666666.673020.txt	Genomics	NA	7737025	3	7659055	0.715024831895981	8093	81	470	52	3044	3527	yes	yes
seq134	Methylobacteriaceae	Methylobacterium_nodulans	ORS 2060	GCF_000022085.1	C3_Meth_nodulans_st167.fas	6666666.673022.txt	Genomics	NA	8839022	8	7772460	0.684438165217826	9908	94	901	180	3116	4837	yes	yes
seq135	Methylobacteriaceae	Methylobacterium_fujisawaense	CBMB20	GCF_000757795.1	A1_Meth_fujisawaense_st36.fas	6666666.673028.txt	Genomics	NA	6286629	1	6286629	0.697739499638677	6243	65	94	0	2694	2306	yes	yes
seq136	Methylobacteriaceae	Methylobacterium_sp_011	Leaf99	GCF_001422375.1	D3_Meth_sp_011_st120.fas	6666666.673041.txt	Genomics	NA	4645412	14	908384	0.695967980993882	4672	50	160	0	2331	1728	yes	yes
seq137	Methylobacteriaceae	Methylobacterium_sp_009	Leaf117	GCF_001422985.1	D2_Meth_sp_009_st103.fas	6666666.673049.txt	Genomics	NA	5320575	40	626185	0.677038764355507	5377	51	139	0	2416	2133	yes	yes
seq138	Methylobacteriaceae	Methylobacterium_sp_017	Leaf399	GCF_001424525.1	D5_Meth_sp_017_st107.fas	6666666.673059.txt	Genomics	NA	4456718	35	360287	0.696765734834551	4361	48	147	10	2271	1603	yes	yes
seq139	Methylobacteriaceae	Methylobacterium_durans	17SD2-17	GCF_003173715.1	A3_Meth_durans_st7.fas	6666666.673108.txt	Genomics	NA	6788375	1	6788375	0.687440808735522	7614	64	343	0	2545	3581	yes	yes
seq140	Methylobacteriaceae	Methylobacterium_radiodurans	17Sr1-43	GCF_003173735.1	A4_Meth_radiodurans_st11.fas	6666666.673110.txt	Genomics	NA	5539695	1	5539695	0.704468386797468	5497	73	77	0	2535	2070	yes	yes
seq141	Methylobacteriaceae	Methylobacterium_sp_043	17Sr1-1	GCF_003173775.1	C1_Meth_sp_043_st8.fas	6666666.673114.txt	Genomics	NA	6542583	1	6542583	0.706270291106739	6377	112	148	12	2742	2375	yes	yes
seq142	Methylobacteriaceae	Methylobacterium_oryzihabitans	TER-1	GCF_004004555.2	C6_Meth_oryzihabitans_st185.fas	6666666.673124.txt	Genomics	NA	6327435	203	182711	0.71863922742786	6253	50	312	92	2774	2343	yes	yes
seq143	Methylobacteriaceae	Methylobacterium_sp_001	BTF04	GCF_010692745.1	D4_Meth_sp_001_st33.fas	6666666.673191.txt	Genomics	NA	5183439	258	103303	0.66537350974903	5334	49	63	0	2395	2129	yes	yes
seq144	Methylobacteriaceae	Microvirga_ossetica	V5/3m	GCF_002741015.1	M_Micr_ossetica_st192.fas	6666666.688605.txt	Genomics	NA	9631051	6	5843140	0.626696608708645	10380	76	828	0	2865	4734	yes	yes
seq145	Methylobacteriaceae	Methylobacterium_crusticola	MIMD6	GCF_003574465.1	C2_Meth_crusticola_st151.fas	6666666.688612.txt	Genomics	NA	7502080	463	33995	0.730488339545835	7842	53	111	34	3018	3058	yes	-
seq146	Methylobacteriaceae	Methylobacterium_thiocyanatum	YC-XJ1	GCF_006740745.1	B1_Meth_thiocyanatum_st207.fas	6666666.688661.txt	Genomics	NA	5395646	1	5395646	0.693610922584617	5305	68	52	0	2789	1584	yes	yes
seq147	Methylobacteriaceae	Enterovirga_rhinocerotis	DSM 25903	GCF_004363955.1	E_Ente_rhinocerotis_st56.fas	6666666.688667.txt	Genomics	NA	5166770	20	1032375	0.685428420463849	5158	52	47	0	2334	1874	yes	yes
seq148	Methylobacteriaceae	Methylobacterium_sp_013	77	GCF_000372825.1	D1_Meth_sp_013_st18.fas	6666666.688673.txt	Genomics	NA	4664957	1	4664957	0.666760417428124	4551	62	36	0	2440	1485	yes	yes
seq149	Methylobacteriaceae	Microvirga_sp_001	17 mud 1-3	GCF_003151255.1	M_Micr_sp_001_st6.fas	6666666.688674.txt	Genomics	NA	4403107	1	4403107	0.640125938343084	4299	62	64	0	2261	1291	yes	yes
seq150	Methylobacteriaceae	Methylobacterium_brachythecii	DSM 24105	GCF_014196345.1	B3_Meth_brachythecii_st55.fas	6666666.688715.txt	Genomics	NA	5409070	29	506666	0.666012702387216	5442	46	34	0	2613	1989	yes	yes
seq151	Methylobacteriaceae	Enterovirga_sp_001	DB1703	GCF_013044135.1	E_Ente_sp_001_st47.fas	6666666.688721.txt	Genomics	NA	4652148	10	792945	0.687752563331743	4783	48	63	106	2314	1679	yes	yes
seq152	Methylobacteriaceae	Methylobacterium_cerastii	DSM23679T	GCF_022179125.1	A5_Meth_cerastii_st130.fas	6666666.879398.txt	Genomics	NA	5388584	150	98709	0.695618923264442	5663	49	0	0	2567	2194	yes	yes
seq153	Methylobacteriaceae	Methylobacterium_iners	DSM19015T	GCF_022179305.1	D6_Meth_iners_st135.fas	6666666.879404.txt	Genomics	NA	5495114	175	71746	0.677857456642392	6096	51	0	0	2514	2754	yes	yes
seq154	Methylobacteriaceae	Methylobacterium_isbiliense	DSM17168T	GCF_022179325.1	C5_Meth_isbiliense_st136.fas	6666666.879405.txt	Genomics	NA	6971527	167	85536	0.711063731087895	7291	49	0	0	3017	2797	yes	yes
seq155	Methylobacteriaceae	Methylobacterium_jeotgali	LMG23639T	GCF_022179345.1	A7_Meth_jeotgali_st137.fas	6666666.879406.txt	Genomics	NA	4459488	112	64725	0.710357108259962	4531	51	0	0	2311	1695	yes	yes
seq156	Methylobacteriaceae	Methylobacterium_komagatae	NBRC103627T, DSM19563T	GCF_042661665.1	A2_Meth_komagatae_st138.fas	6666666.879407.txt	Genomics	NA	5502493	46	251431	0.674747729240504	5519	54	0	0	2606	1929	yes	yes
seq157	Methylobacteriaceae	Methylobacterium_organophilum	NBRC15689T	GCF_022533465.1	B4_Meth_organophilum_st142.fas	6666666.879411.txt	Genomics	NA	5070401	114	350043	0.699921169942969	5049	53	0	0	2569	1710	yes	yes
seq158	Methylobacteriaceae	Methylobacterium_trifolii	DSM23632	GCF_022179685.1	A6_Meth_trifolii_st147.fas	6666666.879416.txt	Genomics	NA	5163180	424	20059	0.697419226135831	5548	46	0	0	2556	2101	yes	yes
seq159	Methylobacteriaceae	Methylobacterium_suomiense	DSM14458T	GCF_022179765.1	B2_Meth_suomiense_st155.fas	6666666.879421.txt	Genomics	NA	5547687	57	333922	0.680704769393082	5616	53	0	0	2642	2097	yes	yes
seq160	Beijerinckiaceae	Methylocapsa_palsarum	NE2	GCF_900114285.1	GCF_900114285.1_IMG-taxon_2675903028_annotated_assembly_genomic.fna	6666666.1151854.txt	Genomics	NA	4105299	78	219649	0.617452224551732	4435	47	0	0	1971	2036	yes	yes
seq161	Beijerinckiaceae	Methylocella_silvestris	BL2	GCF_000021745.1	GCF_000021745.1_ASM2174v1_genomic.fna	6666666.1151855.txt	Genomics	NA	4305430	1	4305430	0.63083362172884	4514	51	15	0	2314	1600	yes	yes
seq162	Rhodoblastaceae	Rhodoblastus_acidophilus	DSM 137	GCF_900187365.1	GCF_900187365.1_IMG-taxon_2724679731_annotated_assembly_genomic.fna	6666666.1151872.txt	Genomics	NA	4711496	74	348697	0.65235649144136	4723	54	0	0	1931	2355	yes	yes
seq163	Rhodoblastaceae	Rhodoblastus_sphagnicola	DSM 16996	GCF_014197735.1	GCF_014197735.1_ASM1419773v1_genomic.fna	6666666.1151873.txt	Genomics	NA	5192607	103	171830	0.638489534925374	5424	51	0	24	1963	2851	yes	yes
seq164	Methylobacteriaceae	Salinarimonas_ramus	CGMCC 1.9161	GCF_014645695.1	GCF_014645695.1_ASM1464569v1_genomic.fna	6666666.1151885.txt	Genomics	NA	5122378	54	304224	0.705846397603608	4987	54	0	0	2383	1893	yes	-
seq165	Methylobacteriaceae	Salinarimonas_rosea	DSM 21201	GCF_000429045.1	GCF_000429045.1_ASM42904v1_genomic.fna	6666666.1151886.txt	Genomics	NA	5245321	56	220202	0.717784235881013	5135	47	0	0	2501	1820	yes	yes
seq166	Methylobacteriaceae	Salinarimonas_soli	BN140002	GCF_008386575.1	GCF_008386575.1_ASM838657v1_genomic.fna	6666666.1151887.txt	Genomics	NA	5353455	292	142509	0.700700800004185	5525	51	0	0	2297	2469	yes	yes
seq167	Methylocystaceae	Methylocystis_echinoides	LMG27198	GCA_027923385.1	GCA_027923385.1_ASM2792338v1_genomic.fna	6666666.1151960.txt	Genomics	NA	5326437	11	4211429	0.638773724348941	5621	58	0	168	2190	2606	yes	yes
seq168	RH_AL1	NA	RH AL1	GCA_901457705.2	Beijerinckiaceae_bacterium_RH_AL1_isolate_RH_AL1_genome_assembly.fasta	6666666.1151969.txt	Genomics	NA	4353888	2	4234359	0.683699741977389	4449	50	52	0	1941	2011	-	yes
seq169	RH_AL1	NA	RH AL8	GCA_901457725.1	Beijerinckiaceae_bacterium_RH_AL8_isolate_RH_AL8_genome_assembly.fasta	6666666.1151970.txt	Genomics	NA	4354848	2	4235314	0.684060394478512	4368	50	34	0	1941	2003	yes	yes
seq170	Rhabdaerophilaceae	Rhabdaerophilum_calidifontis	SYSU G02060	GCA_008641065.1	GCA_008641065.1_ASM864106v1_genomic.fna	6666666.1425205.txt	Genomics	NA	3086309	19	379575	0.682631907563371	2944	48	0	334	1676	1022	yes	yes

### Sheet: Feuil1
			old				Original_MAG_name	published_MAG_name	ncbi_accession	ena_accession
	12	abba_bin.1.orig	SAMN50565336				abba_bin.1.orig	abba_bin.20.orig	SAMN50565336	SAMEA120462508
	13	abba_bin.11.orig	SAMN50565628				abba_bin.11.orig	thoc_bin.45.orig	SAMN50565628	SAMEA120462846
	2	abba_bin.18.orig	SAMN50565318				abba_bin.18.orig	abba_bin.112.orig	SAMN50565318	SAMEA120462488
	3	abba_bin.24.orig	SAMN50565026				abba_bin.24.orig	abba_bin.25.orig	SAMN50565026	SAMEA120462511
	1	abba_bin.3.orig	SAMN50565394				abba_bin.3.orig	abba_bin.88.orig	SAMN50565394	SAMEA120462575
	4	abba_bin.37.orig	SAMN50565380				abba_bin.37.orig	abba_bin.70.orig	SAMN50565380	SAMEA120462559
	5	abba_bin.40.orig	SAMN50565326				abba_bin.40.orig	abba_bin.120.orig	SAMN50565326	SAMEA120462497
	6	abba_bin.42.orig	SAMN50565347				abba_bin.42.orig	abba_bin.35.orig	SAMN50565347	SAMEA120462522
	14	abba_bin.44.orig	SAMN50565532				abba_bin.44.orig	coco_bin.48.orig	SAMN50565532	SAMEA120462730
	15	abba_bin.66.orig	SAMN50565376				abba_bin.66.orig	abba_bin.66.orig	SAMN50565376	SAMEA120462554
	16	acsa_bin.4.orig	SAMN50565406				acsa_bin.4.orig	acsa_bin.11.orig	SAMN50565406	SAMEA120462589
	17	acsa_bin.7.orig	SAMN50565532				acsa_bin.7.orig	coco_bin.48.orig	SAMN50565532	SAMEA120462730
	7	coco_bin.22.orig	SAMN50565541				coco_bin.22.orig	coco_bin.9.orig	SAMN50565541	SAMEA120462743
	8	coco_bin.33.orig	SAMN50565532				coco_bin.33.orig	coco_bin.48.orig	SAMN50565532	SAMEA120462730
	18	fagr_bin.7.orig	SAMN50565532				fagr_bin.7.orig	coco_bin.48.orig	SAMN50565532	SAMEA120462730
	19	thoc_bin.18.orig	SAMN50565394				thoc_bin.18.orig	abba_bin.88.orig	SAMN50565394	SAMEA120462575
	20	thoc_bin.20.orig	SAMN50565652				thoc_bin.20.orig	thoc_bin.73.orig	SAMN50565652	SAMEA120462874
	9	thoc_bin.22.orig	SAMN50565628				thoc_bin.22.orig	thoc_bin.45.orig	SAMN50565628	SAMEA120462846
	10	thoc_bin.37.orig	SAMN50565665				thoc_bin.37.orig	thoc_bin.88.orig	SAMN50565665	SAMEA120462889
	11	thoc_bin.47.orig	SAMN50565593				thoc_bin.47.orig	thoc_bin.102.orig	SAMN50565593	SAMEA120462804
	21	thoc_bin.53.orig	SAMN50565657				thoc_bin.53.orig	thoc_bin.79.orig	SAMN50565657	SAMEA120462880
	22	thoc_bin.9.orig	SAMN50565671				thoc_bin.9.orig	thoc_bin.99.orig	SAMN50565671	SAMEA120462899
