## Supplementary material for "A phylogenomic and metagenomic meta-analysis of bacterial diversity in the phyllosphere lifts a veil on Hyphomicrobiales dark matter": Dataset 4

### Sheet: Dataset2
BioProject	ID Figure 2	Short-Name	Reference Title	16s region	Samples	Remark	Left trim	Right Trim	Samples post-rarefaction
PRJDB13521	12	Air	Vertical distribution of airborne microorganisms over forest environments: A potential source of ice-nucleating bioaerosols	515F-806R (V4)	42	47 ITS samples were removed - For 1 samples, some spots did not match between F and R	250	220	37
PRJEB36420	2	Forest-Germany	Canopy position has a stronger effect than tree species identity on phyllosphere bacterial diversity in a floodplain hardwood forest	341F-799R (V3-V4)	80		220	220	80
PRJEB40635	7	Moss	Long-term warming effects on the microbiome and nifH gene abundance of a common moss species in sub-Arctic tundra	337F-805R (V3-V4)	94		280	250	46
PRJEB43933	13	Photovoltaic	Extremophilic taxa predominate in a microbial community of photovoltaic panels in a tropical region	515F-806R (V4)	6		250	250	6
PRJEB59055	4	Grapevine	The mature phyllosphere microbiome of grapevine is associated with resistance against Plasmopara viticola	515F-806R (V4)	28	For 8 samples, some spots did not match between F and R, solved using matchIDs=T in filterAndTrim()	240	240	28
PRJNA1001021	3	Forest-China	Diversity and biogeography of plant phyllosphere bacteria are governed by latitude-dependent mechanisms	799F-1115R (V5-V6)	1453	data was too big so I just extracted the 5000 first reads from each sample	240	240	1441
PRJNA1134710	10	Tillandsia	Influence of Growth Support on the Diversity, Composition, and Functionality of Microbial Communities Associated with Tillandsia recurvata	314F-805R (V3-V4)	12	the BioProject also contains ITS barcoding that was removed from the analysis	300	300	12
PRJNA290145	8	Bark	Differential sharing and distinct co-occurrence networks among spatially close bacterial microbiota of bark, mosses and lichens	515F-806R (V4)	144	forward and reverse reads did not match but I could find the good match	220	200	124
PRJNA558995	9	Lichen	The Microbiomes of Seven Lichen Genera Reveal Host Specificity, a Reduced Core Community and Potential as Source of Antimicrobials	V3-V4	47		250	250	47
PRJNA665460	6	Kiwi	The Leaf Bacterial Microbiota of Female and Male Kiwifruit Plants in Distinct Seasons: Assessing the Impact of Pseudomonas syringae pv. Actinidiae	799F-1115R (V5-V6)	8		250	250	8
PRJNA718425	5	Bamboo	Environmental Factors Influencing Phyllosphere Bacterial Communities in Giant Pandas’ Staple Food Bamboos	V3-V4	101		280	280	101
PRJNA729807	1	Forest-Canada	Fine-Scale Adaptations to Environmental Variation and Growth Strategies Drive Phyllosphere Methylobacterium Diversity	799F-1115R (V5-V6)	47	the BioProject also contains rpoB barcoding thatt was removed from the analysis	280	250	46
PRJNA948675	11	Snow	Lichen-associated microbial members are prevalent in the snow microbiome of a sub-arctic alpine tundra	515F-926R (V4-V5)	13	the BioProject also contains 6 genomes and 13 ITS that were removed from the analysis	250	250	13
