## Supplementary material for "A phylogenomic and metagenomic meta-analysis of bacterial diversity in the phyllosphere lifts a veil on Hyphomicrobiales dark matter": Dataset 6

### Sheet: Dataset4
	Color legend										combining files Comparison-taxo-SILVA-refined.txt (comparision of two methods for taxonomy prediction of 3,089 phyllosphere-associated Hyphomicrobiales ASVs) and SEQ16s_genomics_classif-by_SILVA.txt (16S rRNA sequence extracted from reference genomes with known taxonomy were classified with SILVA 138.2)
	FOR TAXA
	Absent from reference genomes (so available sequence or wrong taxon)
	Absent from SILVA 138.2 (mostly new taxa)
	New proposed familly placement for Salinarimonas
	FOR COMPARISONS
	Sequences from reference genomes correctly classified by SILVA
	Sequences from reference genomes uncorrectly classified by SILVA
Classification of 3089 ASVs		CLASSIFICATION WITH SILVA 138.2
		Family	Beijerinckiaceae																								Hyphomicrobiales Incertae Sedis			ASV classified in the same genera	ASV classified in the same family (bold boxes)
CLASSIFICATION WITH 16S rRNA SEQUENCES FROM REFERENCE GENOMES	Family	Genus	Bosea	Microvirga	Salinarimonas	Enterovirga	Methylobacterium	Methylorubrum	Psychroglaciecola	Pseudochelatococcus	Chelatococcus	Camelimonas	Roseiarcus	Rhodoblastus	Methylocystis	Methylosinus	Methylovirgula	Methyloferula	Beijerinckia	Methylocella	Methylocapsa	Methylorosula	Lichenibacterium	Neo-b11	alphaI cluster	NA	Alsobacter	Phreatobacter						SILVA	REF genomes
	Boseaceae	Bosea	22																							1				22	22		Familly was infered (or at least can be deduced from the genus)*	2760	2827
	Methylobacteriaceae	Salinarimonas			1																					3				1	826		Genus was infered	2776	2489
	Methylobacteriaceae	Hohaiivirga		6		2	3		8																	10				-
		Microvirga		16																				1						16			*Excluding NAs within Beijerinckiaceae family, Neo-b11 and alpha cluster for SILVA
		Enterovirga		1		164			13																	10				164
		Methylobacterium		4		2	533	19																		4				533
		NA		10		3	17	1	23																	6				-			Familly identified with reference genomes but not with SILVA	264	0.0854646
	Chelatococcaceae	Pseudochelatococcus																												-	1		Fammily identified with SILVA but not with reference genomes	197	0.0637747
		Chelatococcus							2		1									1						5				1			NEITHER	65	0.0210424
		Camelimonas																								2				-			Different familly	62	0.0200712
		NA																		2										-
	Roseiarcaceae	Roseiarcus											135										6			5				135	135
	Rhodoblastaceae	Rhodoblastus																												0	0
	Related to Methylocystaceae	JAJXWB01													1					1		2			3	7				-	1
	Methylocystaceae	Methylosinus													1	2				2			8			9				2	14
		Methylocystis													9											3				9
		NA													1	1				6						14				-
	Beijerinckiaceae	Methylovirgula															5			17	1	2				17		3		5	208
		Methyloferula															1	4		8		2				3				4
		Beijerinckia																	3	12		20	12		1	16				3
		Methylocella																1		10						1				10
		Methylocapsa																		4	3					3				3
		NA	1															1	1	99	1	13			3	47		1		-
	Related to Beijerinckiaceae	RH_AL1														1				77						8				-	77
	Lichenihabitantaceae	Lichenifustis																					312		3	51				-	1213
		Lichenihabitans																					121			12				-
		Lichenibacterium					3										1						701			3				701
		NA																		1			79			7				-
	Alsobaceraceae	Alsobacter																							5		4			4	4
	Rhabdaerophilaceae	Rhabdaerophilum					6																			1		3		-	-
	NA	NA				1	44		13					1					1	26		7	99			65		5		-	-
																														1613	2501
																														0.522175	0.815721
