## Supplementary material for "A phylogenomic and metagenomic meta-analysis of bacterial diversity in the phyllosphere lifts a veil on Hyphomicrobiales dark matter": Dataset 7

### Sheet: Feuil1
Categories (BioProjects PRJNA1001021 and PRJNA290145 were subdivided)		Phylum.Pseudomonadota	Phylum.Cyanobacteriota	Phylum.Actinomycetota	Phylum.Bacteroidota	Phylum.Bacillota	Phylum.Acidobacteriota	Phylum.other_Bacteria	Class.Alphaproteobacteria	Class.Gammaproteobacteria	Class.other_Pseudomonadota	Order.Hyphomicrobiales	Order.Sphingomonadales	Order.Acetobacterales	Order.Rickettsiales	Order.Rhodobacterales	Order.other_Alphaproteobacteria	FamilyG.Beijerinckiaceae	FamilyG.Lichenihabitantaceae	FamilyG.Methylobacteriaceae	FamilyG.Methylocystaceae	FamilyG.Rhizobiaceae	FamilyG.Xanthobacteraceae	FamilyG.other_Hyphomicrobiales	FamilyS.Beijerinckiaceae	FamilyS.Lichenihabitantaceae	FamilyS.Methylobacteriaceae	FamilyS.Methylocystaceae	FamilyS.Rhizobiaceae	FamilyS.Xanthobacteraceae	FamilyS.other_Hyphomicrobiales	GenusG.Enterovirga	GenusG.JAJXWB01	GenusG.Lichenibacterium	GenusG.Lichenifustis	GenusG.Lichenihabitans	GenusG.Methylobacterium	GenusG.RHAL1	GenusS.Enterovirga	GenusS.JAJXWB01	GenusS.Lichenibacterium	GenusS.Lichenifustis	GenusS.Lichenihabitans	GenusS.Methylobacterium	GenusS.RHAL1
Aerosol Temperate Asia,Air,PRJDB13521	37	0.348892	0.0807602	0.289045	0.0260419	0.178765	0.0205282	0.0559678	0.213593	0.135253	4.5045e-05	0.0763839	0.0622243	0.0164392	0.0398773	0.0103343	0.00833427	0.00013518	0.0104962	0.0338791	0.000153306	0.0206628	0.00312804	0.00792922	0.00100091	0.0104962	0.0320141	0	0.0206628	0.00312804	0.00908187	0.000729856	0	0.0104691	2.70541e-05	0	0.0312123	0.00013518	0	0	0.0104962	0	0	0.0312303	0
Bark Temperate Europe,Bark,PRJNA290145	37	0.637109	0.0380966	0.0472223	0.0412905	0.00804645	0.0361564	0.192079	0.549539	0.0420745	0.0454949	0.0386551	0.0596182	0.028311	0.380582	4.5045e-05	0.0423282	0.0031811	0.0157337	0.00318938	0	0.00363967	0.00234237	0.0105689	0.00567719	0.0186799	0.00414439	0	0.00363967	0.00234237	0.0041716	0.00127935	0	0.0113188	0.00240571	0.00200919	0.00155868	0	0.00127935	0	0.0186799	0	0	0.00155868	0
Endophyte Greenhouse Asia,Lycopodes,PRJNA867490	9	0.707155	0.000148235	0.133773	0.0461639	0.00518748	0.0636637	0.0439088	0.383999	0.323081	7.40988e-05	0.17226	0.132702	0.0193811	0.000518803	0.00222363	0.0569134	0.0277204	0.0133032	0.00685557	0.00289056	0.0234156	0.0736201	0.0244547	0.0264235	0.015749	0.00637388	0	0.0234156	0.0736201	0.026678	0.0020753	0	0.00314967	0.00604015	0.00329816	0.00444679	0.0237554	0.00159361	0	0.015749	0	0	0.00448384	0
Epiphyte Tropical South_America,Tillandsia,PRJNA1134710	12	0.316378	0.585662	0.0418344	0.0153989	0.00186221	0.0132868	0.0255782	0.234842	0.0815352	0	0.0720967	0.051455	0.00730913	0.0899129	0	0.0140687	0.00277883	0.0192038	0.020676	5.56019e-05	0.00444761	0.00900819	0.0159267	0.00141718	0.0199819	0.0201757	0	0.00444761	0.00900819	0.0170661	0.00416839	2.78056e-05	0.00644723	0.00655952	0.00541889	0.0101169	2.77778e-05	0.00380713	0	0.0199819	0	0	0.0101451	0
Leaves Greenhouse Europe,Grapevine,PRJEB59055	4	0.957904	0.0419732	0	0	0.00012285	0	0	0.952349	0.00555531	2.77556e-17	0.313453	0.175951	0.134561	0.00012285	0.271729	0.0565315	0.00693877	0.0397186	0.201624	0.00012285	0.0323944	0.0101194	0.0225346	0.00657514	0.0399774	0.202866	0	0.0323944	0.0101194	0.0215206	0.0132392	0	0.0370173	0.00247353	0.000227687	0.149768	0	0.0135963	0	0.0399774	0	0	0.148761	0
Leaves Subtropical Asia,Bamboo,PRJNA718425	101	0.553472	0.156719	0.0258977	0.0995842	0.00150495	0.133749	0.0290726	0.44969	0.103686	9.57096e-05	0.157927	0.114304	0.158597	0.00289439	2.31023e-05	0.0159439	0.0225116	0.117244	0.00665677	0.00010231	0.00166007	0.002	0.00775248	0.0224323	0.121634	0.00661386	0	0.00166007	0.002	0.00358746	0.000217822	0	0.0998713	0.0102409	0.00564686	0.00633993	0.00505611	0.000227723	0	0.121634	0	0	0.00637954	0
Leaves Subtropical Asia,Forest,PRJNA1001021-5k	539	0.730853	0.00155474	0.0528725	0.0814624	0.00836551	0.0634814	0.0614109	0.512112	0.218466	0.000273969	0.315427	0.0999652	0.0611474	0.00803408	5.31857e-05	0.0274856	0.0399852	0.187704	0.0555179	0.0085999	0.00365806	0.00141992	0.0185418	0.0605141	0.186395	0.0564894	0.000988872	0.00365806	0.00141992	0.00596167	0.000599262	0.000386522	0.175215	0.0122753	9.89487e-06	0.053012	0.00222264	0.000552879	0	0.186395	0	0	0.0558518	0
Leaves Temperate Asia,Forest,PRJNA1001021-5k	294	0.639278	0.000551021	0.107934	0.193654	0.0047313	0.00310205	0.0507498	0.37832	0.260909	4.87528e-05	0.137043	0.209983	0.0209188	0.00170183	0.00162585	0.00704763	0.000342404	0.0275469	0.0807545	0.000578232	0.0206418	0.00175057	0.00542858	0.00188436	0.0271954	0.0817115	0.000263039	0.0206418	0.00175057	0.00359638	0.00129025	0	0.0243802	0.00291953	0.000173472	0.0777477	4.30839e-05	0.00113379	0	0.0271954	0	0	0.0802205	0
Leaves Temperate Europe,Forest,PRJEB36420	80	0.251189	0.47531	0.133129	0.118775	0.00337928	0.00230573	0.015911	0.166581	0.0844253	0.00018347	0.0676568	0.0561937	0.0183342	0.0226488	5.00907e-05	0.00169704	0.00133817	0.0515292	0.0106595	4.16945e-06	0.0036169	4.58486e-05	0.00046303	0.00127977	0.0515375	0.0106636	0	0.0036169	4.58486e-05	0.000513088	5.83848e-05	4.16945e-06	0.0493776	0.0019973	0.000145964	0.0106011	0	5.83848e-05	0	0.0515375	0	0	0.0106011	0
Leaves Temperate Europe,Grapevine,PRJEB59055	24	0.871021	0.0872759	0.00183189	0.00160356	0.0341952	0	0.00407206	0.78655	0.0844709	0	0.406284	0.159455	0.152459	0.00536965	0.040136	0.0228461	0.016013	0.104319	0.11765	0.00589138	0.13977	0.0113693	0.0112716	0.0151608	0.1149	0.117114	0	0.13977	0.0113693	0.00797074	0.0104638	0.000300395	0.0851489	0.0182929	0.000302977	0.0975409	4.52161e-05	0.00777282	0	0.1149	0	0	0.0972555	0
Leaves Temperate North_America,Forest,PRJNA729807	46	0.321855	0.00171014	0.349254	0.201804	0.00695652	0.0203043	0.0981159	0.226478	0.0953406	3.62319e-05	0.132616	0.0218551	0.0617101	0.0026087	0.000231884	0.00745652	0.0022029	0.0961739	0.0136594	0.00403623	0.000586957	0.000536232	0.0154203	0.0187754	0.0945652	0.0138478	0.00114493	0.000586957	0.000536232	0.00315942	0.000463768	3.62319e-05	0.0866232	0.00857246	2.17391e-05	0.0130072	0.000586957	0.00042029	0	0.0945652	0	0	0.0132609	0
Leaves Tropical Asia,Forest,PRJNA1001021-5k	608	0.698714	0.00343993	0.135863	0.0224785	0.0160472	0.0842586	0.0391991	0.556477	0.14217	6.74668e-05	0.363129	0.0694484	0.0607887	0.00550939	4.55163e-05	0.0575561	0.0501015	0.196709	0.0635796	0.00349034	0.00290586	0.00148638	0.0448562	0.0753368	0.201713	0.0681806	0.00189917	0.00290586	0.00148638	0.011607	0.00111898	0.0012814	0.157456	0.0366811	5.48246e-07	0.0586609	0.0203079	0.00107293	0	0.201713	0	0	0.0664586	0
Leaves Tropical Europe,Kiwi,PRJNA665460	8	0.419215	0.507325	0.00926131	0.0583564	0.00158566	0.000125237	0.0041311	0.308189	0.110985	4.1876e-05	0.144385	0.117822	0.00621684	0.0390143	0	0.000751186	0.000125028	0.0204556	0.116618	0	0.00555856	4.1876e-05	0.00158589	0.000542364	0.0204556	0.117411	0	0.00555856	4.1876e-05	0.00037546	0	0	0.0201213	0.000334226	0	0.110063	4.16667e-05	0	0	0.0204556	0	0	0.117411	0
Lichen Temperate Europe,Bark,PRJNA290145	39	0.38254	0.162681	0.0311992	0.0478742	0.00214659	0.0208641	0.352696	0.343334	0.0288222	0.0103837	0.0837814	0.0378912	0.0248213	0.180797	0	0.0160435	0.00593176	0.044224	0.0122056	0	0.00189752	0.00312848	0.0163941	0.00600014	0.0542758	0.0123082	0	0.00189752	0.00312848	0.00617127	0.00488059	0	0.0290096	0.0119921	0.00211124	0.0070515	0	0.00488059	0	0.0542758	0	0	0.00697457	0
Lichen Tropical South_America,Lichen,PRJNA558995	47	0.481014	0.336362	0.013234	0.0346241	0.000950355	0.080922	0.0528936	0.229106	0.251908	-7.67707e-18	0.0779078	0.0279149	0.0814752	0.00438298	0	0.0374255	0.0277305	0.0280638	0.00605674	0.0010922	0.00115603	0.0042695	0.00953901	0.0219007	0.0316525	0.00597872	0	0.00115603	0.0042695	0.0129504	0.00114184	7.0922e-06	0.0164823	0.00282979	0.0072766	0.00485106	0.00429078	0.00117021	0	0.0316525	0	0	0.00479433	0
Moss Temperate Europe,Bark,PRJNA290145	48	0.23155	0.166472	0.0129097	0.0827222	0.00197536	0.0302083	0.474162	0.148018	0.0504931	0.0330383	0.0235069	0.0222917	0.00923611	0.0840461	0	0.0089375	0.00207639	0.00474306	0.00126389	1.38889e-05	0.00154167	0.00392361	0.00994444	0.000138889	0.00909722	0.00130556	0	0.00154167	0.00392361	0.0075	0.000340278	0	0.000256944	0.00319444	0.000458333	0.000875	0	0.000340278	0	0.00909722	0	0	0.000798611	0
Moss Tundra Europe,Moss,PRJEB40635	46	0.19917	0.435991	0.0596499	0.0248376	0.00770954	0.102452	0.17019	0.152844	0.0462771	4.94459e-05	0.0349537	0.0123844	0.0546662	0.0129768	0.000281641	0.0375811	0.00124859	0.00803313	0.00157829	0.000805188	0.00208805	0.00976146	0.011439	0.00139587	0.0083131	0.00148409	0	0.00208805	0.00976146	0.0119111	0.00134343	7.24638e-06	0.00169596	0.00177571	0.00393802	0.000144928	0	0.00137241	0	0.0083131	0	0	9.42029e-05	0
Photovoltaic panel Tropical South_America,Surface,PRJEB43933	6	0.77561	0.0914216	0.00645087	0.121233	0.00105628	0.000611835	0.0036162	0.773274	0.00233606	3.70074e-17	0.310874	0.00322647	0.0157372	0.443158	0.000166964	0.000111111	0	0.009063	0.301645	0	5.55556e-05	0	0.000111111	0	0.009063	0.301589	0	5.55556e-05	0	0.000166759	0.000945781	0	0.00889605	0.000166945	0	0.300588	0	0.000945781	0	0.009063	0	0	0.300588	0
Snow North_America,Surface,PRJNA948675	13	0.520688	0.137806	0.0526977	0.0198285	0.120543	0.0875274	0.0609085	0.344653	0.17601	2.5641e-05	0.13527	0.0159494	0.165405	0.0111282	0.000564103	0.0163358	0.00171831	0.106493	0.0164631	0.000102564	0.000282171	0.00223329	0.00797784	0.00823197	0.106622	0.0164375	0	0.000282171	0.00223329	0.00146388	0.000487179	0	0.080108	0.00466667	2.5641e-05	0.0157708	0	0.000179487	0	0.106622	0	0	0.0158221	0
MEAN Phyllosphere		0.5607	0.154236	0.102005	0.0972148	0.0095957	0.0384158	0.0378328	0.42305	0.137557	9.34345e-05	0.215558	0.106128	0.0675216	0.0109726	0.00527071	0.017598	0.0165775	0.10021	0.0581369	0.00283782	0.0222998	0.00233127	0.013165	0.0244907	0.102299	0.0590039	0.000537001	0.0222998	0.00233127	0.0045964	0.00177654	0.00025109	0.0872742	0.0114142	0.000787683	0.0533716	0.00353794	0.00140485	0	0.102299	0	0	0.0559298	0
MAX Phyllosphere		0.871021	0.507325	0.349254	0.201804	0.0341952	0.133749	0.0981159	0.78655	0.260909	0.000273969	0.406284	0.209983	0.158597	0.0390143	0.040136	0.0575561	0.0501015	0.196709	0.11765	0.0085999	0.13977	0.0113693	0.0448562	0.0753368	0.201713	0.117411	0.00189917	0.13977	0.0113693	0.011607	0.0104638	0.0012814	0.175215	0.0366811	0.00564686	0.110063	0.0203079	0.00777282	0	0.201713	0	0	0.117411	0
Min Phyllosphere		0.251189	0.000551021	0.00183189	0.00160356	0.00150495	0	0.00407206	0.166581	0.0844253	0	0.0676568	0.0218551	0.00621684	0.00170183	0	0.000751186	0.000125028	0.0204556	0.00665677	0	0.000586957	4.1876e-05	0.00046303	0.000542364	0.0204556	0.00661386	0	0.000586957	4.1876e-05	0.00037546	0	0	0.0201213	0.000334226	0	0.00633993	0	0	0	0.0204556	0	0	0.00637954	0
MEAN Lichen		0.431777	0.249521	0.0222166	0.0412491	0.00154847	0.050893	0.202795	0.28622	0.140365	0.00519186	0.0808446	0.032903	0.0531482	0.0925898	0	0.0267345	0.0168311	0.0361439	0.00913116	0.000546099	0.00152677	0.00369899	0.0129665	0.0139504	0.0429642	0.00914344	0	0.00152677	0.00369899	0.00956081	0.00301122	3.5461e-06	0.0227459	0.00741093	0.00469392	0.00595128	0.00214539	0.0030254	0	0.0429642	0	0	0.00588445	0
MAX Lichen		0.481014	0.336362	0.0311992	0.0478742	0.00214659	0.080922	0.352696	0.343334	0.251908	0.0103837	0.0837814	0.0378912	0.0814752	0.180797	0	0.0374255	0.0277305	0.044224	0.0122056	0.0010922	0.00189752	0.0042695	0.0163941	0.0219007	0.0542758	0.0123082	0	0.00189752	0.0042695	0.0129504	0.00488059	7.0922e-06	0.0290096	0.0119921	0.0072766	0.0070515	0.00429078	0.00488059	0	0.0542758	0	0	0.00697457	0
Min Lichen		0.38254	0.162681	0.013234	0.0346241	0.000950355	0.0208641	0.0528936	0.229106	0.0288222	-7.67707e-18	0.0779078	0.0279149	0.0248213	0.00438298	0	0.0160435	0.00593176	0.0280638	0.00605674	0	0.00115603	0.00312848	0.00953901	0.00600014	0.0316525	0.00597872	0	0.00115603	0.00312848	0.00617127	0.00114184	0	0.0164823	0.00282979	0.00211124	0.00485106	0	0.00117021	0	0.0316525	0	0	0.00479433	0
MEAN Moss		0.21536	0.301231	0.0362798	0.0537799	0.00484245	0.0663301	0.322176	0.150431	0.0483851	0.0165439	0.0292303	0.017338	0.0319512	0.0485115	0.00014082	0.0232593	0.00166249	0.00638809	0.00142109	0.000409539	0.00181486	0.00684253	0.0106917	0.000767381	0.00870516	0.00139482	0	0.00181486	0.00684253	0.00970557	0.000841852	3.62319e-06	0.000976452	0.00248508	0.00219818	0.000509964	0	0.000856345	0	0.00870516	0	0	0.000446407	0
MAX Moss		0.23155	0.435991	0.0596499	0.0827222	0.00770954	0.102452	0.474162	0.152844	0.0504931	0.0330383	0.0349537	0.0222917	0.0546662	0.0840461	0.000281641	0.0375811	0.00207639	0.00803313	0.00157829	0.000805188	0.00208805	0.00976146	0.011439	0.00139587	0.00909722	0.00148409	0	0.00208805	0.00976146	0.0119111	0.00134343	7.24638e-06	0.00169596	0.00319444	0.00393802	0.000875	0	0.00137241	0	0.00909722	0	0	0.000798611	0
MIN Moss		0.19917	0.166472	0.0129097	0.0248376	0.00197536	0.0302083	0.17019	0.148018	0.0462771	4.94459e-05	0.0235069	0.0123844	0.00923611	0.0129768	0	0.0089375	0.00124859	0.00474306	0.00126389	1.38889e-05	0.00154167	0.00392361	0.00994444	0.000138889	0.0083131	0.00130556	0	0.00154167	0.00392361	0.0075	0.000340278	0	0.000256944	0.00177571	0.000458333	0.000144928	0	0.000340278	0	0.0083131	0	0	9.42029e-05	0
																		0.0769048	0.464887	0.269704	0.013165	0.103451	0.010815	0.0610738
		Other Bacteria	Other Pseudomonadota	Other Alphaproteobacteria	RHAL1	Other Beijerinckiaceae	JAJXWB01	Other Methylocystaceae	Methylobacterium	Enterovirga	Other Methylobacteriaceae	Lichenibacterium	Lichenifustis	Lichenihabitans	Other Lichenihabitantaceae	Rhizobiaceae	Xanthobacteraceae	Other Hyphomicrobiales
Aerosol Temperate Asia,Air,PRJDB13521	37	0.651108	0.135298	0.137209	0.00013518	0			0.0312123	0.000729856	0.00193702	0.0104691	2.70541e-05	0	-3.46945e-17	0.0206628	0.00312804	0.00808252	1
Bark Temperate Europe,Bark,PRJNA290145	37	0.362891	0.0875693	0.510884	0	0.0031811			0.00155868	0.00127935	0.000351351	0.0113188	0.00240571	0.00200919	-3.81639e-17	0.00363967	0.00234237	0.0105689	1
Endophyte Greenhouse Asia,Lycopodes,PRJNA867490	9	0.292845	0.323155	0.211739	0.0237554	0.00396499			0.00444679	0.0020753	0.000333482	0.00314967	0.00604015	0.00329816	0.000815186	0.0234156	0.0736201	0.0273453	1
Epiphyte Tropical South_America,Tillandsia,PRJNA1134710	12	0.683622	0.0815352	0.162746	2.77778e-05	0.00275105			0.0101169	0.00416839	0.00639071	0.00644723	0.00655952	0.00541889	0.00077813	0.00444761	0.00900819	0.0159823	1
Leaves Greenhouse Europe,Grapevine,PRJEB59055	4	0.0420961	0.00555531	0.638896	0	0.00693877			0.149768	0.0132392	0.038617	0.0370173	0.00247353	0.000227687	-6.245e-17	0.0323944	0.0101194	0.0226574	1
Leaves Subtropical Asia,Bamboo,PRJNA718425	101	0.446528	0.103782	0.291762	0.00505611	0.0174554			0.00633993	0.000217822	9.90099e-05	0.0998713	0.0102409	0.00564686	0.00148515	0.00166007	0.002	0.00785479	1
Leaves Subtropical Asia,Forest,PRJNA1001021-5k	539	0.269147	0.21874	0.196685	0.00222264	0.0377626			0.053012	0.000599262	0.00190663	0.175215	0.0122753	9.89487e-06	0.000204083	0.00365806	0.00141992	0.0271417	1
Leaves Temperate Asia,Forest,PRJNA1001021-5k	294	0.360722	0.260958	0.241277	4.30839e-05	0.00029932			0.0777477	0.00129025	0.00171658	0.0243802	0.00291953	0.000173472	7.36961e-05	0.0206418	0.00175057	0.00600681	1
Leaves Temperate Europe,Forest,PRJEB36420	80	0.748811	0.0846088	0.0989238	0	0.00133817			0.0106011	5.83848e-05	-4.51028e-17	0.0493776	0.0019973	0.000145964	8.33611e-06	0.0036169	4.58486e-05	0.000467199	1
Leaves Temperate Europe,Grapevine,PRJEB59055	24	0.128979	0.0844709	0.380266	4.52161e-05	0.0159678			0.0975409	0.0104638	0.00964505	0.0851489	0.0182929	0.000302977	0.000574621	0.13977	0.0113693	0.017163	1
Leaves Temperate North_America,Forest,PRJNA729807	46	0.678145	0.0953768	0.0938623	0.000586957	0.00161594			0.0130072	0.000463768	0.000188406	0.0866232	0.00857246	2.17391e-05	0.000956522	0.000586957	0.000536232	0.0194565	1
Leaves Tropical Asia,Forest,PRJNA1001021-5k	608	0.301286	0.142237	0.193348	0.0203079	0.0297937			0.0586609	0.00111898	0.00379978	0.157456	0.0366811	5.48246e-07	0.0025713	0.00290586	0.00148638	0.0483465	1
Leaves Tropical Europe,Kiwi,PRJNA665460	8	0.580785	0.111026	0.163804	4.16667e-05	8.33611e-05			0.110063	0	0.00655462	0.0201213	0.000334226	0	0	0.00555856	4.1876e-05	0.00158589	1															æ
Lichen Temperate Europe,Bark,PRJNA290145	39	0.61746	0.0392059	0.259552	0	0.00593176			0.0070515	0.00488059	0.000273507	0.0290096	0.0119921	0.00211124	0.00111112	0.00189752	0.00312848	0.0163941	1
Lichen Tropical South_America,Lichen,PRJNA558995	47	0.518986	0.251908	0.151199	0.00429078	0.0234397			0.00485106	0.00114184	6.38298e-05	0.0164823	0.00282979	0.0072766	0.00147518	0.00115603	0.0042695	0.0106312	1
Moss Temperate Europe,Bark,PRJNA290145	48	0.76845	0.0835314	0.124511	0	0.00207639			0.000875	0.000340278	4.86111e-05	0.000256944	0.00319444	0.000458333	0.000833333	0.00154167	0.00392361	0.00995833	1
Moss Tundra Europe,Moss,PRJEB40635	46	0.80083	0.0463266	0.11789	0	0.00124859			0.000144928	0.00134343	8.99355e-05	0.00169596	0.00177571	0.00393802	0.000623438	0.00208805	0.00976146	0.0122442	1
Photovoltaic panel Tropical South_America,Surface,PRJEB43933	6	0.22439	0.00233606	0.4624	0	0			0.300588	0.000945781	0.000111352	0.00889605	0.000166945	0	0	5.55556e-05	0	0.000111111	1
Snow North_America,Surface,PRJNA948675	13	0.479312	0.176036	0.209382	0	0.00171831			0.0157708	0.000487179	0.000205128	0.080108	0.00466667	2.5641e-05	0.0216927	0.000282171	0.00223329	0.0080804	1
Test	37	0.01	0.01	0.01	0.01	0.01			0.01	0.01	0.01	0.01	0.01	0.01	0.01	0.01	0.01	0.01	1
		0.471389	0.122824	0.244544	0.00297435	0.00818774			0.0501766	0.00236018	0.00380695	0.0475286	0.00702344	0.00163501	0.00174752	0.0142094	0.00737813	0.0142146
source file: Summary-Per-Biome-June2025.txt
																																		æ
																																		æ
																																		æ
																																		æ
																																		æ
																																		æ
																																		æ
																																		æ
